# KSHV promotes oncogenic FOS to inhibit nuclease AEN and transactivate RGS2 for AKT phosphorylation

**DOI:** 10.1101/2024.01.27.577582

**Authors:** Vladimir Majerciak, Beatriz Alvarado-Hernandez, Yanping Ma, Shivalee Duduskar, Alexei Lobanov, Maggie Cam, Zhi-Ming Zheng

## Abstract

Kaposi’s sarcoma-associated herpesvirus (KSHV) ORF57 is a lytic RNA-binding protein. We applied BCBL-1 cells in lytic KSHV infection and performed UV cross-linking immunoprecipitation (CLIP) followed by RNA-seq of the CLIPed RNA fragments (CLIP-seq). We identified ORF57-bound transcripts from 544 host protein-coding genes. By comparing with the RNA-seq profiles from BCBL-1 cells with latent and lytic KSHV infection and from HEK293T cells with and without ORF57 expression, we identified FOS and CITED2 RNAs being two common ORF57-specific RNA targets. FOS dimerizes with JUN as a transcription factor AP-1 involved in cell proliferation, differentiation, and transformation. Knockout of the ORF57 gene from the KSHV genome led BAC16-iSLK cells incapable of FOS expression in KSHV lytic infection. The dysfunctional KSHV genome in FOS expression could be rescued by Lenti-ORF57 virus infection. ORF57 protein does not regulate FOS translation but binds to the 13-nt RNA motif near the FOS RNA 5ʹ end and prolongs FOS mRNA half-life 7.7 times longer than it is in the absence of ORF57. This binding of ORF57 to FOS RNA is competitive to the binding of a host nuclease AEN (also referred to as ISG20L1). KSHV infection inhibits the expression of AEN, but not exosomal RNA helicase MTR4. FOS expression mediated by ORF57 inhibits *AEN* transcription, but transactivates *RGS2,* a regulator of G-protein coupled receptors. FOS binds a conserved AP-1 site in the *RGS2* promoter and enhances RGS2 expression to phosphorylate AKT. Altogether, we have discovered that KSHV ORF57 specifically binds and stabilizes FOS RNA to increase FOS expression, thereby disturbing host gene expression and inducing pathogenesis during KSHV lytic infection.

**Significance:** We discovered that FOS, a heterodimer component of oncogenic transcription factor AP- 1, is highly elevated in KSHV infected cells by expression of a viral lytic RNA-binding protein, ORF57, which binds a 13-nt RNA motif near the FOS RNA 5ʹ end to prolong FOS RNA half-life. This binding of ORF57 to FOS RNA is competitive to the binding of host RNA destabilizer(s). KSHV infection inhibits expression of host nuclease AEN (or ISG20L1), but not MTR4. FOS inhibits *AEN* transcription, but transactivates *RGS2* by binding to a conserved AP-1 site in the *RGS2* promoter, thereby enhancing RGS2 expression and phosphorylation of AKT. Our data conclude that viral RNA-binding protein ORF57 controls the expression of a subset of genes for signaling, cell cycle progression, and proliferation to contribute viral pathogenesis.
