## Supplementary material for "KSHV promotes oncogenic FOS to inhibit nuclease AEN and transactivate RGS2 for AKT phosphorylation": Table S4

### Sheet: PV<0.001 FDR<0.05 FC>2 <-2
Table S4. Differential expression of coding and noncoding genes in HEK293T cells without versus with KSHV ORF57
Ensembl ID	Gene name	t	p value	FDR	FC	Control (sample 1) RPKM	Control (sample 2) RPKM	Control (sample 3) RPKM	ORF57 (sample 1) RPKM	ORF57 (sample 2) RPKM	ORF57 (sample 3) RPKM
ENSG00000268266.1	AC003005.2	6.46395	0.000401698	0.030745	7.12178	0.0901601	0.14862	0.0901601	1.07445	0.649255	0.620884
ENSG00000214243.3	AC004980.10	-11.1034	1.38973e-05	0.00526073	-31.027	1.98581	1.72581	1.50057	0.0970021	0.0552904	0.032334
ENSG00000236669.1	AC006372.1	8.89291	5.71136e-05	0.0105498	8.02034	0.0657612	0.0639555	0.0657612	0.552584	0.448144	0.576833
ENSG00000217258.2	AC007249.3	-5.58963	0.000933898	0.048284	-3.52911	2.72162	1.99787	1.70591	0.572837	0.641075	0.582472
ENSG00000225794.1	AC073321.4	8.38537	8.24847e-05	0.0130573	8.92139	0.0915387	0.0885278	0.0915387	1.04968	0.731926	0.681534
ENSG00000170846.11	AC093323.3	19.2935	3.70318e-07	0.002764	8.13493	11.583	11.1172	10.8981	104.798	84.493	85.3329
ENSG00000236078.1	AC095067.1	7.6984	0.000139941	0.0166904	16.3972	0.0111339	0.0209697	0.0216828	0.459988	0.213406	0.225163
ENSG00000261888.1	AC144831.1	5.79593	0.000759136	0.0432271	4.82434	0.0382039	0.0790332	0.0382039	0.221843	0.246272	0.234064
ENSG00000147174.7	ACRC	12.7902	5.5579e-06	0.00423313	4.61309	1.34363	1.28119	1.38241	6.22667	5.59492	6.71192
ENSG00000134940.9	ACRV1	11.2268	1.29418e-05	0.00512173	29.1251	0.0270643	0.0261741	0.0138973	0.831389	0.538197	0.54039
ENSG00000103740.5	ACSBG1	16.3242	1.12076e-06	0.00365485	16.1104	0.067644	0.067644	0.0755376	0.965585	1.25909	1.18817
ENSG00000166743.5	ACSM1	8.57149	7.19285e-05	0.0121601	9.02655	0.0731147	0.0343725	0.0428277	0.41635	0.403425	0.483146
ENSG00000159251.6	ACTC1	6.92797	0.000265629	0.0247348	5.25565	0.0847251	0.0960817	0.0610005	0.558791	0.380397	0.338051
ENSG00000248746.1	ACTN3	6.87048	0.000279265	0.0248461	5.31605	0.0942362	0.080461	0.0451388	0.371659	0.338497	0.415572
ENSG00000197381.11	ADARB1	6.17771	0.000524381	0.0356681	2.32878	3.50055	3.42466	3.50695	6.27881	9.48513	8.9256
ENSG00000161912.13	ADCY10P1	6.44233	0.000409739	0.030745	2.51541	1.64457	1.45911	1.3511	3.0204	4.11312	4.17476
ENSG00000181026.13	AEN	-8.25533	9.09055e-05	0.0135294	-2.25988	50.6888	60.3107	56.7997	25.7198	25.8789	22.563
ENSG00000235888.1	AF064858.8	5.88095	0.000698066	0.0416281	3.9886	0.126623	0.200412	0.237753	0.820279	0.69897	0.653231
ENSG00000042286.10	AIFM2	9.90524	2.8879e-05	0.00730719	3.38048	0.435008	0.455598	0.435008	1.51531	1.48204	1.48204
ENSG00000118514.9	ALDH8A1	5.69564	0.000839027	0.0459122	2.70901	0.565096	0.855899	0.824143	1.65665	2.19063	2.16667
ENSG00000151360.5	ALLC	11.3239	1.22421e-05	0.00507553	8.91674	0.486921	0.325785	0.510068	4.71656	3.20031	3.82122
ENSG00000116748.15	AMPD1	6.0329	0.000602173	0.0381187	3.19775	0.272862	0.223041	0.311743	1.05951	0.751718	0.777598
ENSG00000261239.2	ANKRD26P1	7.43632	0.000172984	0.0197045	4.38019	0.262032	0.14891	0.252799	0.846013	0.879963	1.12753
ENSG00000145700.5	ANKRD31	-5.5467	0.000975686	0.0488208	-3.67879	0.335554	0.290739	0.239701	0.0512561	0.0939286	0.0991033
ENSG00000260105.2	AOC4P	5.63273	0.000893945	0.047512	7.63514	0.214915	0.185931	0.175674	0.742762	2.04335	2.08381
ENSG00000273199.1	AP000692.10	6.7855	0.000300892	0.02581	68.467	0.0349725	0.238808	0.115438	13.6399	5.48205	4.10827
ENSG00000186517.9	ARHGAP30	9.65773	3.39196e-05	0.00809098	4.96004	0.215974	0.182141	0.182141	0.972878	1.11403	0.810509
ENSG00000124143.6	ARHGAP40	7.48754	0.000165885	0.0195173	5.26237	0.049688	0.0549322	0.0717605	0.342314	0.308903	0.266866
ENSG00000146926.6	ASB10	6.3915	0.000429369	0.0313153	13.3568	0.0252069	0.0243778	0.0129435	0.487677	0.220696	0.173586
ENSG00000196296.9	ATP2A1	7.34966	0.00018579	0.0208721	2.7205	1.67852	1.99963	2.18284	6.01977	5.33069	4.57059
ENSG00000215481.4	BCRP3	7.28032	0.000196813	0.0216785	6.15816	0.796455	1.10676	0.727103	8.26453	4.61387	3.88996
ENSG00000161267.7	BDH1	10.9699	1.50231e-05	0.00528702	17.1587	0.0363728	0.0256326	0.0534165	0.829971	0.524331	0.577105
ENSG00000257242.2	C12orf79	6.14826	0.000539237	0.035976	5.25249	0.300631	0.131578	0.179796	0.752966	1.03996	1.35297
ENSG00000215277.4	C14orf164	5.86519	0.000708958	0.0419901	9.96034	0.125927	0.0281191	0.0290754	0.447966	0.416575	0.546852
ENSG00000214900.4	C14orf182	5.65078	0.000877789	0.0471758	2.38677	0.293229	0.318948	0.281531	0.60969	0.676633	0.869218
ENSG00000179008.4	C14orf39	5.60348	0.000920846	0.048284	6.47778	0.0605982	0.016714	0.035496	0.205957	0.199621	0.246143
ENSG00000261359.2	C16orf98	10.0225	2.6793e-05	0.00706888	10.7469	0.333257	0.597351	0.538095	6.64371	4.66701	4.19783
ENSG00000214556.4	C17orf98	8.64364	6.8256e-05	0.0117677	18.722	0.251192	0.194554	0.277703	7.06348	3.73994	3.36303
ENSG00000213057.4	C1orf220	-5.8465	0.000722117	0.0424805	-4.205	0.224027	0.186041	0.245429	0.0396082	0.059154	0.059154
ENSG00000164746.9	C7orf57	-6.52847	0.000378744	0.0298419	-4.65459	0.555324	0.639076	0.699824	0.190609	0.138474	0.091785
ENSG00000070808.11	CAMK2A	15.3536	1.67914e-06	0.00365485	134.836	0.00973436	0.0285379	0.00973436	1.6011	2.18886	1.89355
ENSG00000174898.11	CATSPERD	13.8792	3.25907e-06	0.00423313	15.9165	0.138133	0.108855	0.0840741	1.52812	1.82926	1.84842
ENSG00000161180.6	CCDC116	7.25068	0.00020175	0.0219024	8.50968	0.301815	0.251143	0.252893	3.88415	1.59205	1.91459
ENSG00000244607.1	CCDC13	7.81745	0.000127343	0.0160683	2.71207	0.629394	0.606466	0.629394	1.51151	1.75718	1.80694
ENSG00000119636.11	CCDC176	-5.55917	0.00096334	0.0488208	-2.7285	0.733584	0.885035	0.560062	0.274897	0.266825	0.243716
ENSG00000135127.7	CCDC64	-5.91479	0.000675306	0.0404093	-2.13138	2.14066	2.21457	2.34691	1.20338	1.00537	0.947383
ENSG00000170458.9	CD14	7.30767	0.00019238	0.0213371	5.77134	0.346818	0.375547	0.378279	3.05822	2.02643	1.51705
ENSG00000163606.6	CD200R1	6.39789	0.000426843	0.0313153	5.26742	0.0934486	0.114142	0.0945682	0.382547	0.500788	0.772681
ENSG00000040731.6	CDH10	-6.94908	0.000260812	0.0245488	-8.45618	0.178716	0.243184	0.186083	0.0300308	0.0131721	0.0335952
ENSG00000187492.4	CDHR4	6.32894	0.000454995	0.0326043	4.64691	0.151337	0.140918	0.176007	0.757504	0.977183	0.506006
ENSG00000147883.9	CDKN2B	5.99887	0.000622286	0.0386995	2.38336	1.73312	1.66184	1.56482	3.17732	4.13363	4.66541
ENSG00000241104.1	CEACAMP10	5.83121	0.000733097	0.0427597	10.2326	0.0305129	0.0502973	0.0626699	0.267152	0.698789	0.557439
ENSG00000227617.4	CERS6-AS1	6.80474	0.000295834	0.0256495	7.93498	0.0629484	0.0426094	0.0298515	0.239608	0.428419	0.4
ENSG00000087237.6	CETP	11.6147	1.0393e-05	0.00452435	16.772	0.0761406	0.0761406	0.0486665	1.31381	1.05273	0.966546
ENSG00000126759.8	CFP	7.11182	0.000226824	0.0236508	3.7074	0.554813	0.603359	0.529366	2.888	1.84215	1.6907
ENSG00000116254.13	CHD5	6.4612	0.000402712	0.030745	2.34289	0.895406	0.989788	0.839045	1.79392	2.37071	2.25179
ENSG00000064886.9	CHI3L2	5.55428	0.000968162	0.0488208	7.0544	0.0786903	0.0373166	0.030795	0.475939	0.227851	0.299528
ENSG00000234020.1	CHIAP3	5.56089	0.000961652	0.0488208	9.20409	0.228848	0.0511008	0.0895583	0.752549	0.842595	1.35564
ENSG00000033100.10	CHPF2	6.19541	0.000515673	0.035352	2.01134	5.96528	7.34399	7.04734	14.2241	14.3933	12.2243
ENSG00000164442.8	CITED2	5.81099	0.000747896	0.0429314	2.17265	8.67372	10.8642	9.77755	25.6742	19.3821	18.8946
ENSG00000172409.5	CLP1	7.43526	0.000173134	0.0197045	2.3687	7.92979	7.31816	7.39491	20.8611	16.8553	16.2268
ENSG00000174600.9	CMKLR1	9.13782	4.81387e-05	0.00979248	15.9368	0.0279004	0.0216095	0.0105213	0.269936	0.366982	0.263382
ENSG00000101203.12	COL20A1	8.4707	7.74404e-05	0.0126025	5.07595	0.0596044	0.0705945	0.0996624	0.3352	0.443347	0.364969
ENSG00000171812.6	COL8A2	8.39277	8.20326e-05	0.0130573	20.8687	0.0128193	0.0500138	0.0128193	0.453036	0.356269	0.463088
ENSG00000118004.13	COLEC11	6.31648	0.000460303	0.0328494	2.77815	0.938301	0.903274	0.793081	2.65782	2.82718	1.91806
ENSG00000144550.8	CPNE9	5.94118	0.000658136	0.0397921	5.68649	0.21495	0.191133	0.170718	1.76004	0.969726	0.75458
ENSG00000144410.4	CPO	9.19234	4.63661e-05	0.00961158	5.51148	0.234062	0.261945	0.214462	1.20891	1.37616	1.32382
ENSG00000108342.8	CSF3	9.2727	4.38873e-05	0.00944686	25.5025	0.045707	0.044452	0.0269668	1.48205	0.768398	0.792649
ENSG00000254226.1	CTB-12O2.1	10.4858	2.00718e-05	0.00624127	12.8691	0.0692348	0.0896415	0.0845637	1.02052	0.792677	1.37476
ENSG00000266956.1	CTB-186H2.3	6.2599	0.000485299	0.033801	8.44182	0.0256755	0.0311129	0.0311129	0.149093	0.321363	0.313197
ENSG00000235857.1	CTBP2P1	6.61339	0.000350751	0.0280247	7.20872	0.244352	0.501871	0.501871	2.27229	2.93227	3.48015
ENSG00000261037.1	CTC-471C19.1	5.93012	0.000665271	0.0399461	13.1829	0.00944419	0.0303175	0.00944419	0.11211	0.190991	0.29329
ENSG00000262745.1	CTD-2377D24.8	-8.7477	6.33287e-05	0.0111388	-15.4599	1.05841	0.59048	0.848143	0.0780098	0.0375032	0.0497424
ENSG00000267475.1	CTD-2538C1.2	7.13951	0.000221555	0.023524	3.29672	1.46287	1.62388	1.48366	5.94485	4.33037	4.88817
ENSG00000261341.1	CTD-2568A17.1	13.1307	4.68287e-06	0.00423313	6.75486	1.17923	1.22416	1.17923	8.0418	8.09198	8.0571
ENSG00000101160.9	CTSZ	8.16519	9.73166e-05	0.0140047	4.28026	0.582579	0.484272	0.536651	2.75329	1.81028	2.39183
ENSG00000108296.7	CWC25	10.952	1.51812e-05	0.00528702	3.01694	9.03604	9.11259	8.37962	24.4029	26.9477	28.8418
ENSG00000135929.4	CYP27A1	7.07678	0.000233697	0.023656	3.6645	0.655573	0.552329	0.491569	2.72417	1.73452	1.8624
ENSG00000256612.3	CYP2B7P1	7.09752	0.000229602	0.023656	8.31874	0.0302555	0.0242823	0.0390633	0.351694	0.184737	0.253229
ENSG00000138109.9	CYP2C9	6.88782	0.000275069	0.0248461	4.30584	0.140317	0.194076	0.110576	0.581245	0.561872	0.73678
ENSG00000160868.10	CYP3A4	5.64009	0.000887319	0.047512	4.62365	0.0734855	0.0508824	0.0734855	0.430923	0.252553	0.249394
ENSG00000186529.10	CYP4F3	-6.30089	0.000467043	0.0330595	-3.5949	0.450537	0.376243	0.451693	0.118561	0.0867644	0.161329
ENSG00000214866.3	DCDC2C	7.74306	0.000135057	0.0162692	11.7241	0.0462288	0.0212196	0.0462288	0.53011	0.429892	0.318353
ENSG00000181418.7	DDN	10.3745	2.1491e-05	0.00634277	4.5583	0.470701	0.514563	0.470701	1.86068	2.35975	2.46012
ENSG00000100867.10	DHRS2	6.80382	0.000296075	0.0256495	2.72864	1.53353	1.59054	1.44805	5.3461	3.75653	3.56384
ENSG00000231672.2	DIRC3	-5.6043	0.000920077	0.048284	-2.83741	1.38339	0.917054	0.992306	0.306384	0.453522	0.400066
ENSG00000171595.9	DNAI2	8.34525	8.49843e-05	0.0132128	21.9433	0.0736276	0.0203077	0.0909451	1.42035	0.983113	1.04812
ENSG00000157856.6	DRC1	6.88882	0.000274829	0.0248461	4.87424	0.389533	0.406087	0.416675	3.00929	1.52629	1.65296
ENSG00000184845.3	DRD1	10.4923	1.99924e-05	0.00624127	16.856	0.00758284	0.0142815	0.00758284	0.175983	0.153348	0.145341
ENSG00000149295.9	DRD2	6.36319	0.000440757	0.0317145	5.26787	0.116269	0.0954675	0.127314	0.843318	0.597438	0.408037
ENSG00000163840.5	DTX3L	6.87641	0.000277823	0.0248461	8.05025	0.017292	0.0270541	0.017292	0.111469	0.202879	0.186383
ENSG00000135636.9	DYSF	7.01121	0.000247199	0.0240093	5.325	0.141581	0.130419	0.11769	0.455741	0.946207	0.766641
ENSG00000143369.10	ECM1	6.04073	0.00059765	0.0379813	3.01234	0.964158	1.14168	0.993904	4.28016	2.47718	2.80833
ENSG00000215529.8	EFCAB8	8.09931	0.000102327	0.0143539	4.8102	0.266707	0.266707	0.306886	1.00891	1.58905	1.51572
ENSG00000173442.7	EHBP1L1	7.22839	0.000205555	0.0220946	2.80258	0.781043	0.757673	0.865774	2.72096	2.15017	1.92146
ENSG00000119915.4	ELOVL3	6.16897	0.00052874	0.0358247	5.65883	0.6492	0.582465	0.477096	4.97763	2.06329	3.19788
ENSG00000167880.3	EVPL	11.0096	1.46773e-05	0.00528702	13.2215	0.0637389	0.106333	0.0530111	1.17993	0.881125	0.791635
ENSG00000143278.3	F13B	8.07908	0.000103924	0.0143539	10.5624	0.0414161	0.0236315	0.0647972	0.376474	0.43323	0.459579
ENSG00000134824.9	FADS2	7.74788	0.000134541	0.0162692	3.20574	0.956856	0.968329	0.944294	3.99223	2.69658	2.67079
ENSG00000135472.4	FAIM2	12.1998	7.55815e-06	0.00426482	32.1838	0.00507526	0.00955873	0.00507526	0.16949	0.25358	0.191222
ENSG00000204677.6	FAM153C	11.8579	9.08813e-06	0.00442479	21.4701	0.0370486	0.0409587	0.028695	0.639275	0.685037	0.989402
ENSG00000047662.4	FAM184B	11.4767	1.12275e-05	0.00476841	11.5379	0.215839	0.207041	0.241694	1.76649	2.95349	3.19203
ENSG00000197852.8	FAM212B	-6.10045	0.000564375	0.0369453	-2.11868	1.35994	1.46523	1.33365	0.638871	0.733878	0.595319
ENSG00000026103.15	FAS	-6.26333	0.00048374	0.033801	-2.28495	4.89415	4.48844	4.72567	1.72956	2.08085	2.426
ENSG00000162897.10	FCAMR	15.0106	1.94842e-06	0.00376977	28.4535	0.0084569	0.00755965	0.0084569	0.22567	0.22567	0.244856
ENSG00000149781.8	FERMT3	9.94622	2.81295e-05	0.00730719	10.8226	0.63866	0.684833	0.749713	11.6337	6.53073	5.42344
ENSG00000156427.7	FGF18	9.03383	5.17377e-05	0.00979248	7.41672	0.391798	0.480695	0.480695	4.61849	3.19164	2.47841
ENSG00000118407.10	FILIP1	-7.78724	0.000130413	0.0162048	-3.54338	0.21958	0.24469	0.22628	0.0625096	0.069804	0.0625096
ENSG00000170345.5	FOS	5.98342	0.000631669	0.0390045	2.14448	1.41499	1.5137	1.33272	2.72201	3.31796	3.11926
ENSG00000170324.15	FRMPD2	-6.45349	0.000405568	0.030745	-5.79778	0.184367	0.25297	0.237505	0.0222162	0.0455545	0.0564206
ENSG00000177283.4	FZD8	7.2462	0.000202509	0.0219024	2.37454	2.45312	3.08786	2.89485	6.67788	6.91003	6.33846
ENSG00000131482.5	G6PC	11.266	1.26539e-05	0.00512173	41.7104	0.0181633	0.00833718	0.00932671	0.331825	0.517549	0.601623
ENSG00000137270.10	GCM1	11.0256	1.45408e-05	0.00528702	6.14844	0.310209	0.333585	0.281414	1.64139	1.87328	2.20591
ENSG00000146013.6	GFRA3	5.7861	0.000766577	0.043339	2.82119	0.208927	0.273031	0.238711	0.732636	0.622867	0.66446
ENSG00000100031.14	GGT1	6.95338	0.000259844	0.0245488	4.08719	1.05343	1.31496	1.11111	6.64494	4.63703	3.38396
ENSG00000115523.12	GNLY	5.55026	0.000972149	0.0488208	8.2867	0.040301	0.0520332	0.0849834	0.806179	0.390197	0.312901
ENSG00000124713.5	GNMT	5.54715	0.000975246	0.0488208	3.08187	0.80012	0.54964	0.54964	1.54197	2.23506	2.08663
ENSG00000155265.6	GOLGA7B	5.86968	0.000705833	0.0419477	2.91302	0.450553	0.631495	0.430141	1.15007	1.66443	1.57572
ENSG00000174567.7	GOLT1A	6.1302	0.000548584	0.0361837	8.0576	0.274582	0.154497	0.249103	2.97243	1.38047	1.35206
ENSG00000154016.9	GRAP	5.59091	0.000932681	0.048284	6.08178	0.0575449	0.0675611	0.0395746	0.519891	0.253609	0.260837
ENSG00000158055.11	GRHL3	-6.8976	0.000272736	0.0248461	-4.72002	0.786282	1.06749	0.939608	0.133034	0.285779	0.19749
ENSG00000070019.3	GUCY2C	6.814	0.000293436	0.0256495	15.6167	0.0748562	0.0380977	0.0143668	0.405641	0.560996	0.717112
ENSG00000111713.2	GYS2	7.04311	0.000240523	0.0237967	6.96727	0.0903517	0.164836	0.177749	0.702331	0.962343	1.30187
ENSG00000188486.3	H2AFX	7.55549	0.000156972	0.0185943	7.78542	15.763	23.662	20.2177	267.229	132.664	99.4779
ENSG00000148702.10	HABP2	7.11602	0.000226016	0.0236508	19.9339	0.0271309	0.00734741	0.00821947	0.148853	0.292432	0.301061
ENSG00000180353.6	HCLS1	6.64083	0.00034221	0.0279708	3.7227	0.233123	0.323503	0.221082	1.25562	0.843454	0.805894
ENSG00000186834.2	HEXIM1	6.98388	0.000253087	0.0242143	2.16003	8.93782	11.3778	10.3003	20.454	23.9565	21.5056
ENSG00000187837.2	HIST1H1C	7.77614	0.000131563	0.0162048	17.8927	7.15422	7.23824	6.1429	265.994	83.8468	81.4822
ENSG00000168298.4	HIST1H1E	12.0404	8.2314e-06	0.00434343	16.3773	0.397358	0.5678	0.252821	5.58508	6.76214	6.64565
ENSG00000137259.2	HIST1H2AB	7.31352	0.000191446	0.0213371	12.3354	0.0644462	0.206883	0.125506	1.65192	1.71973	1.09885
ENSG00000180573.8	HIST1H2AC	9.71825	3.26004e-05	0.00799536	4.91287	1.45583	1.65526	2.02439	10.1819	8.07043	6.99203
ENSG00000196787.2	HIST1H2AG	5.60013	0.00092398	0.048284	4.51719	0.650514	0.383086	0.714827	1.64291	3.0983	3.26557
ENSG00000158373.7	HIST1H2BD	8.06106	0.000105369	0.0143539	6.6542	4.37201	4.73029	3.92374	45.929	23.6675	21.8721
ENSG00000197697.3	HIST1H2BE	8.97851	5.37765e-05	0.0100689	14.5056	0.204164	0.353135	0.204164	4.8209	3.28247	2.79097
ENSG00000124635.7	HIST1H2BJ	7.73916	0.000135476	0.0162692	3.57142	2.72158	3.56915	2.81415	13.6102	9.76686	9.3192
ENSG00000197903.6	HIST1H2BK	8.39553	8.18644e-05	0.0130573	4.69772	24.8731	31.0262	28.6675	190.693	110.771	107.989
ENSG00000196374.5	HIST1H2BM	5.73922	0.000803213	0.0444011	12.5585	0.134229	0.0616128	0.0689256	0.514069	1.68334	1.32111
ENSG00000196331.5	HIST1H2BO	12.5642	6.2422e-06	0.00423313	9.78418	0.912208	0.841626	1.04225	8.08134	10.5496	8.78891
ENSG00000198366.5	HIST1H3A	11.8459	9.1479e-06	0.00442479	43.5167	0.216353	0.123448	0.127647	9.07981	6.03148	5.10871
ENSG00000124693.2	HIST1H3B	12.0869	8.02848e-06	0.00434343	25.7244	0.599537	0.260505	0.670956	13.4582	12.7575	10.5168
ENSG00000203813.4	HIST1H3H	12.7074	5.7983e-06	0.00423313	13.2805	1.38287	0.942332	1.02903	11.863	17.2971	15.5129
ENSG00000198518.5	HIST1H4E	7.86485	0.000122689	0.0156583	6.47089	0.566756	0.278949	0.262093	2.58121	2.19363	2.03062
ENSG00000158406.2	HIST1H4H	9.09568	4.95616e-05	0.00979248	5.75053	0.803589	0.829525	0.601233	3.42523	5.09481	4.3915
ENSG00000198339.3	HIST1H4I	6.17935	0.000523565	0.0356681	6.20045	0.193064	0.0915549	0.130684	0.973287	0.586719	0.98477
ENSG00000181218.4	HIST3H2A	7.01859	0.000245637	0.0240093	7.79753	2.93649	4.34026	3.16173	45.9423	23.5256	17.4222
ENSG00000196890.3	HIST3H2BB	6.39396	0.000428393	0.0313153	16.0613	0.626065	0.807338	0.573638	5.20755	17.3988	13.2873
ENSG00000197837.3	HIST4H4	6.1553	0.000535642	0.0358736	4.30305	0.0889351	0.122844	0.167225	0.424242	0.58326	0.581319
ENSG00000005073.5	HOXA11	5.7706	0.00077848	0.0438695	2.02686	13.4781	13.1523	11.9486	31.4134	24.1159	23.2838
ENSG00000099251.10	HSD17B7P2	-6.62091	0.000348388	0.0280247	-2.3145	6.31835	6.3129	5.94193	2.33883	2.83854	2.88447
ENSG00000122986.9	HVCN1	8.05929	0.000105513	0.0143539	9.00285	0.1458	0.143606	0.163898	2.13462	1.14772	1.01587
ENSG00000115738.5	ID2	8.0386	0.000107205	0.0144123	2.02148	35.1768	34.2939	34.6821	70.1221	70.1959	70.2245
ENSG00000112116.9	IL17F	5.75608	0.000789815	0.0441765	4.75408	1.16003	0.834164	0.834164	7.23932	3.25393	3.70996
ENSG00000163701.14	IL17RE	6.79106	0.000299422	0.02581	3.25519	0.253913	0.328472	0.204162	0.937615	0.809108	0.772278
ENSG00000204671.1	IL31	13.3621	4.17797e-06	0.00423313	35.3917	0.0340053	0.0640456	0.0662238	2.03433	1.58106	1.98778
ENSG00000241644.2	INMT	8.31447	8.69603e-05	0.0132556	17.304	0.0177329	0.047024	0.0587869	0.811401	0.522707	0.574907
ENSG00000168918.9	INPP5D	-6.91819	0.000267895	0.0248131	-3.35867	1.47146	1.5346	1.75671	0.336355	0.572331	0.544588
ENSG00000185085.2	INTS5	6.01111	0.000614965	0.0384973	2.82125	7.22034	7.98728	8.25867	30.8011	20.4589	16.9064
ENSG00000172183.10	ISG20	6.23485	0.000496852	0.0343321	3.66608	0.768517	0.979133	0.843952	4.68263	2.79242	2.37398
ENSG00000169896.12	ITGAM	14.3724	2.59219e-06	0.00423313	8.90295	0.649336	0.561803	0.685504	6.9656	5.14349	4.91816
ENSG00000147166.6	ITGB1BP2	10.7895	1.67124e-05	0.00549082	4.45099	1.10328	1.01193	0.828627	4.56916	4.3605	4.10851
ENSG00000149596.6	JPH2	10.4236	2.08523e-05	0.00634277	22.1361	0.00517261	0.00462381	0.0100734	0.110062	0.166069	0.143469
ENSG00000273342.1	KB-1440D3.14	6.05966	0.000586869	0.0375704	18.9456	0.405424	0.0623114	0.0697071	3.241	2.16476	1.69111
ENSG00000182324.5	KCNJ14	6.56001	0.000368061	0.0291321	2.98329	1.19801	1.06182	0.718154	2.68927	2.91331	3.11413
ENSG00000135253.9	KCP	7.99249	0.000111086	0.0145439	5.23627	0.0535339	0.0668641	0.0443537	0.248677	0.352556	0.259743
ENSG00000180332.5	KCTD4	9.28198	4.36107e-05	0.00944686	6.82982	0.0749189	0.082826	0.108199	0.584122	0.599352	0.606541
ENSG00000122733.11	KIAA1045	6.0791	0.000576026	0.0373842	2.59312	0.208587	0.200622	0.17258	0.436843	0.520868	0.55653
ENSG00000116299.12	KIAA1324	7.8596	0.000123195	0.0156583	2.90066	0.434248	0.47153	0.425149	1.08868	1.38904	1.40672
ENSG00000130518.12	KIAA1683	10.8151	1.64607e-05	0.00549082	4.59394	0.20445	0.243337	0.18637	0.880476	1.02801	0.99254
ENSG00000170498.7	KISS1	5.97811	0.00063493	0.0390333	22.5695	0.043358	0.0387579	0.0844377	2.59384	1.05891	0.581477
ENSG00000175946.8	KLHL38	7.06894	0.000235266	0.023656	9.78916	0.01551	0.0497898	0.030205	0.264456	0.264456	0.31366
ENSG00000233930.3	KRTAP5-AS1	-7.45576	0.00017025	0.0197045	-4.37348	0.45871	0.622248	0.622248	0.124503	0.134097	0.125994
ENSG00000086730.12	LAT2	7.92531	0.000117029	0.0150951	5.58469	0.247901	0.136872	0.210185	0.863182	1.32574	1.10209
ENSG00000226869.2	LHFPL3-AS1	8.80422	6.08225e-05	0.0109186	33.5145	0.0522386	0.0324723	0.0196994	1.6816	0.976826	0.763934
ENSG00000162624.10	LHX8	-5.58754	0.000935881	0.048284	-2.76347	0.55154	0.575557	0.496104	0.163239	0.179288	0.256831
ENSG00000128342.4	LIF	-8.09274	0.000102842	0.0143539	-3.42711	2.33012	2.74845	2.76615	0.603675	0.867431	0.839999
ENSG00000231023.2	LINC00326	8.67125	6.69074e-05	0.0116506	10.3502	0.0238037	0.04889	0.0403458	0.326167	0.379586	0.422033
ENSG00000213373.3	LINC00671	5.68743	0.000845975	0.0459122	9.72687	0.0139922	0.0449173	0.0559664	0.388092	0.373377	0.221543
ENSG00000236383.3	LINC00854	5.98387	0.000631392	0.0390045	8.11592	0.0476383	0.109655	0.0281063	0.400299	0.369936	0.528624
ENSG00000230417.6	LINC00856	6.44777	0.0004077	0.030745	12.3684	0.00806634	0.0258944	0.0266254	0.180134	0.181445	0.324785
ENSG00000243629.1	LINC00880	7.92999	0.000116604	0.0150951	4.66379	0.180831	0.194767	0.182998	0.969066	0.947015	0.708267
ENSG00000160838.9	LRRC71	5.75616	0.000789751	0.0441765	7.38797	0.0227542	0.0375079	0.0467344	0.165687	0.362851	0.269206
ENSG00000166159.6	LRTM2	8.50718	7.53917e-05	0.0123849	13.5534	0.0418032	0.023073	0.0536064	0.618318	0.56834	0.366663
ENSG00000181016.5	LSMEM1	6.99827	0.000249968	0.024048	2.91385	2.60175	2.03835	1.93121	7.17411	5.20978	6.80502
ENSG00000119681.7	LTBP2	7.42726	0.000174275	0.0197055	3.16833	0.802074	0.899446	0.806001	2.05248	3.21192	2.80889
ENSG00000151690.10	MFSD6	-6.4497	0.000406978	0.030745	-2.56024	0.809171	0.822279	0.813638	0.267833	0.374963	0.321818
ENSG00000253522.2	MIR146A	6.65319	0.000338442	0.0279303	11.2133	0.044098	0.0119423	0.0260175	0.21572	0.256069	0.352204
ENSG00000119684.11	MLH3	7.11434	0.00022634	0.0236508	2.56707	0.2548	0.221941	0.21487	0.589101	0.585394	0.598553
ENSG00000168314.13	MOBP	15.7655	1.41032e-06	0.00365485	9.08665	0.154734	0.131079	0.149047	1.31476	1.20446	1.43844
ENSG00000082126.13	MPP4	11.7582	9.59885e-06	0.00450417	15.5309	0.0626608	0.0352568	0.0520861	0.621368	0.844902	0.83399
ENSG00000188981.6	MSANTD1	9.66835	3.36838e-05	0.00809098	4.17539	0.168149	0.168149	0.194142	0.74291	0.822722	0.651677
ENSG00000057468.6	MSH4	8.27034	8.98857e-05	0.0134929	7.66912	0.908191	0.953158	1.04237	4.54214	8.88946	10.1281
ENSG00000205592.9	MUC19	-5.82289	0.000739142	0.0427597	-3.48183	0.101453	0.0857351	0.101453	0.0188964	0.0285812	0.0391777
ENSG00000136449.9	MYCBPAP	7.19379	0.000211623	0.0226073	2.77537	0.240709	0.258677	0.219749	0.666507	0.604339	0.726745
ENSG00000133392.12	MYH11	6.43569	0.000412246	0.030745	7.52609	0.0264531	0.0406172	0.0267701	0.136593	0.315462	0.283553
ENSG00000144821.5	MYH15	8.3506	8.46456e-05	0.0132128	4.40783	0.684087	0.552092	0.601651	1.98297	2.98452	3.31071
ENSG00000133454.11	MYO18B	21.5567	1.76974e-07	0.002764	53.1683	0.0184208	0.0240639	0.0204476	1.0805	1.12775	1.11074
ENSG00000136286.10	MYO1G	8.14392	9.8903e-05	0.0141164	5.60916	0.0515108	0.0454223	0.0680937	0.248788	0.299302	0.378134
ENSG00000166268.6	MYRFL	5.75389	0.000791539	0.0441765	4.54015	0.149204	0.111881	0.0564944	0.493128	0.417407	0.437215
ENSG00000139597.12	N4BP2L1	7.43712	0.00017287	0.0197045	3.84351	0.414628	0.247781	0.332793	1.44132	1.0611	1.28212
ENSG00000168060.10	NAALADL1	10.3892	2.12979e-05	0.00634277	16.6516	0.105342	0.161746	0.129612	3.25392	1.7735	1.74025
ENSG00000235568.2	NFAM1	7.00657	0.000248187	0.0240093	8.19271	0.0394146	0.0272912	0.034118	0.188017	0.395453	0.275141
ENSG00000163072.10	NOSTRIN	8.00334	0.000110158	0.0145439	8.72334	0.0193349	0.0110322	0.0234296	0.150146	0.163439	0.134962
ENSG00000015520.10	NPC1L1	12.1913	7.59257e-06	0.00426482	6.50372	0.522487	0.679596	0.616826	4.77041	3.70579	3.38651
ENSG00000120937.8	NPPB	5.79393	0.000760648	0.0432271	16.8809	0.177173	0.0834254	0.14621	4.45702	1.66892	1.37559
ENSG00000143552.5	NUP210L	10.5355	1.94732e-05	0.00624127	5.17285	0.145649	0.140626	0.12664	0.640853	0.7142	0.787773
ENSG00000184507.11	NUTM1	6.43143	0.00041386	0.030745	5.67856	0.0242286	0.0379067	0.0242286	0.203591	0.148442	0.13293
ENSG00000162231.9	NXF1	6.43956	0.000410781	0.030745	2.10184	18.4778	20.2656	18.9187	33.3521	44.3707	44.4769
ENSG00000196143.4	OR11H13P	6.39037	0.000429814	0.0313153	7.95507	0.162159	0.1008	0.0611505	0.601853	0.837905	1.00812
ENSG00000124657.1	OR2B6	12.605	6.11171e-06	0.00423313	22.2272	0.508152	0.452231	0.422626	14.4441	8.1137	9.12058
ENSG00000234068.2	PAGE2	6.86883	0.000279666	0.0248461	13.6279	0.0465065	0.149294	0.0905693	1.75224	0.842224	1.07153
ENSG00000137843.7	PAK6	6.21047	0.000508394	0.0349907	9.49237	0.10653	0.0313442	0.0879818	0.961594	0.469677	0.569065
ENSG00000139053.2	PDE6H	6.15855	0.000533996	0.0358736	11.7328	0.0801423	0.0367863	0.0411524	0.918999	0.325991	0.651581
ENSG00000187800.9	PEAR1	8.8625	5.83555e-05	0.0105848	18.7916	0.0659886	0.0607066	0.0719916	0.732264	1.74564	1.50351
ENSG00000124587.9	PEX6	5.74004	0.000802555	0.0444011	2.18518	3.36745	3.18055	2.93571	8.38073	6.60532	5.92028
ENSG00000096088.12	PGC	6.43212	0.000413597	0.030745	5.07597	0.10366	0.0783966	0.0783966	0.524154	0.487381	0.327061
ENSG00000227179.2	PGCP1	6.61307	0.000350852	0.0280247	11.362	0.0747199	0.116902	0.116902	0.679206	1.33407	1.64718
ENSG00000139289.9	PHLDA1	8.5283	7.42339e-05	0.0123108	3.14993	0.409276	0.388637	0.426261	1.17123	1.21037	1.49758
ENSG00000164530.9	PI16	6.74971	0.000310562	0.0265089	17.8767	0.0273362	0.0450609	0.0140369	0.269048	0.543604	0.684311
ENSG00000162896.5	PIGR	13.1029	4.7481e-06	0.00423313	41.5813	0.0136806	0.0132306	0.00702487	0.358368	0.491949	0.520776
ENSG00000107593.15	PKD2L1	5.93034	0.000665128	0.0399461	3.83966	0.0683086	0.0856641	0.0516606	0.277461	0.266941	0.230486
ENSG00000170927.10	PKHD1	6.44952	0.000407044	0.030745	5.25921	0.00704471	0.0100555	0.0100555	0.0356179	0.0528453	0.0546958
ENSG00000143850.8	PLEKHA6	9.23792	4.49412e-05	0.00944686	6.69846	0.386878	0.547066	0.461359	2.14476	3.81246	3.58809
ENSG00000146453.8	PNLDC1	9.47639	3.82517e-05	0.00876418	8.83601	0.19461	0.120258	0.269171	1.46042	1.63487	1.82968
ENSG00000028277.16	POU2F2	9.04744	5.12496e-05	0.00979248	3.38416	0.428795	0.428795	0.459474	1.74668	1.32539	1.41155
ENSG00000131771.9	PPP1R1B	9.04768	5.12409e-05	0.00979248	19.1705	0.00675029	0.0216696	0.0131459	0.287028	0.240161	0.195444
ENSG00000176381.4	PRR18	6.00799	0.000616824	0.0384973	6.63426	0.0216202	0.0356386	0.0633833	0.25765	0.271134	0.201051
ENSG00000189099.7	PRSS48	12.3162	7.10604e-06	0.00426482	41.7277	0.0310827	0.0585412	0.0310827	1.20864	2.01	1.69857
ENSG00000169403.7	PTAFR	7.77054	0.000132147	0.0162048	2.55749	1.16369	1.3042	1.16794	2.86414	3.08229	3.35988
ENSG00000244694.3	PTCHD4	-6.68825	0.000327999	0.0274589	-12.3851	0.178165	0.165681	0.171924	0.021231	0.0237509	0.00530796
ENSG00000111679.12	PTPN6	8.60691	7.00979e-05	0.0119668	6.78785	0.0661666	0.0889844	0.0971713	0.734375	0.491047	0.488959
ENSG00000068976.9	PYGM	12.519	6.3901e-06	0.00423313	7.11089	1.46541	1.72712	1.33675	13.3637	10.3276	8.79287
ENSG00000165917.5	RAPSN	6.8903	0.000274476	0.0248461	3.34422	0.375142	0.416572	0.496452	1.65501	1.44166	1.20522
ENSG00000103710.6	RASL12	11.6683	1.0088e-05	0.00450417	15.7835	0.036265	0.0439451	0.0567381	0.826037	0.661112	0.642228
ENSG00000080839.7	RBL1	-5.82713	0.000736055	0.0427597	-2.19099	9.17872	8.6446	8.88914	3.15078	4.6534	4.58882
ENSG00000080511.2	RDH8	9.04509	5.13334e-05	0.00979248	33.2515	0.0153627	0.0289341	0.0507094	1.41127	0.815287	0.714284
ENSG00000116741.6	RGS2	10.268	2.29579e-05	0.00644783	3.864	5.91299	5.08841	5.41947	25.1014	18.1668	20.6559
ENSG00000137393.8	RNF144B	-5.69239	0.000841771	0.0459122	-2.67068	0.812362	0.700669	0.81374	0.21949	0.313229	0.356387
ENSG00000202077.1	RNU1-60P	6.62458	0.000347238	0.0280247	8.65325	0.646303	0.783174	0.783174	7.88378	8.08934	3.95971
ENSG00000199568.1	RNU5A-1	5.74021	0.000802419	0.0444011	9.97022	0.874738	0.499114	0.265007	7.9514	3.71642	3.84244
ENSG00000202496.1	RNVU1-20	5.6253	0.000900697	0.0476518	8.03254	0.367278	1.07674	0.367278	6.05489	3.4154	3.61481
ENSG00000260103.2	RP11-10O17.1	11.9533	8.62848e-06	0.00441905	8.97918	0.717378	0.556009	0.69827	7.8486	4.90398	5.23938
ENSG00000255366.1	RP11-1134I14.8	-5.55199	0.000970434	0.0488208	-2.91613	0.396205	0.477917	0.396205	0.159821	0.127134	0.148249
ENSG00000244945.1	RP11-1379J22.2	11.711	9.85241e-06	0.00450417	8.9506	0.362886	0.283169	0.247574	2.30847	3.10004	2.5781
ENSG00000247228.2	RP11-296I10.3	13.7571	3.45309e-06	0.00423313	32.5547	0.0123358	0.011027	0.0123358	0.38309	0.316197	0.479672
ENSG00000261556.4	RP11-296I10.6	13.0885	4.78227e-06	0.00423313	4.22012	1.97312	2.01339	1.98045	9.05049	7.7621	8.41212
ENSG00000246203.2	RP11-29H23.5	13.841	3.31837e-06	0.00423313	25.0255	0.124521	0.126424	0.172098	2.63413	4.04562	3.97281
ENSG00000230289.1	RP11-334J6.6	7.0634	0.000236383	0.023656	5.15698	0.259954	0.33563	0.371053	1.80262	1.73427	1.40021
ENSG00000253878.1	RP11-347C18.3	-6.93677	0.00026361	0.0246787	-3.37979	2.6394	3.10254	2.53449	0.700101	0.876833	0.876833
ENSG00000270681.1	RP11-372K14.2	17.796	6.33087e-07	0.002764	9.27139	1.53834	1.48032	1.45615	13.6069	13.3581	14.5685
ENSG00000261925.1	RP11-388M20.9	8.53603	7.3815e-05	0.0123108	19.4819	0.714179	0.463539	0.26369	14.0941	6.36395	7.34067
ENSG00000215866.3	RP11-426L16.8	7.99583	0.0001108	0.0145439	18.2101	0.0556608	0.0541324	0.0168628	0.860241	0.676211	0.523675
ENSG00000244252.1	RP11-495P10.7	5.53617	0.000986255	0.0492082	12.8037	0.055791	0.223155	0.10865	2.59398	1.06935	1.01036
ENSG00000251076.1	RP11-526F3.1	8.1702	9.69466e-05	0.0140047	18.7946	0.043236	0.0386488	0.043236	1.15374	0.445416	0.931502
ENSG00000225605.1	RP11-550H2.1	10.2743	2.28681e-05	0.00644783	13.0222	0.484531	0.33322	0.702668	7.42355	5.56231	6.06196
ENSG00000230027.1	RP11-550H2.2	14.163	2.85413e-06	0.00423313	24.8943	0.709227	0.526096	0.497405	16.9835	11.6594	14.6129
ENSG00000231971.1	RP11-557H15.3	7.04362	0.000240418	0.0237967	14.755	0.0345848	0.0334473	0.017759	0.669113	0.377873	0.257495
ENSG00000225611.1	RP11-70C1.1	8.0776	0.000104041	0.0143539	7.23383	0.199322	0.353056	0.374256	1.74829	2.24941	2.49372
ENSG00000270182.1	RP1-170O19.21	5.68697	0.000846368	0.0459122	9.03776	0.672988	0.530343	0.681051	11.0971	3.57252	4.51998
ENSG00000250796.1	RP11-723O4.3	5.63161	0.000894959	0.047512	9.87706	0.788099	0.53346	0.788099	3.52047	9.92508	9.28903
ENSG00000249012.2	RP11-731D1.1	8.03384	0.000107598	0.0144123	16.3106	0.0632527	0.0565418	0.0632527	1.46797	0.582266	1.14549
ENSG00000213386.3	RP11-779O18.2	5.96264	0.000644539	0.0393294	5.30754	0.351334	0.237816	0.237816	2.08121	1.11153	1.29358
ENSG00000232274.2	RP11-782C8.2	-6.0764	0.000577519	0.0373842	-3.19724	0.345216	0.323388	0.256904	0.0827906	0.0871086	0.122834
ENSG00000251143.1	RP11-849H4.4	5.79198	0.000762116	0.0432271	3.37043	0.382872	0.239242	0.199083	0.827872	1.06964	0.803591
ENSG00000226852.2	RP1-212P9.2	5.6227	0.000903067	0.0476518	2.56696	2.31118	1.49866	1.9688	5.72851	4.82524	4.18524
ENSG00000260996.1	RP13-122B23.8	8.74832	6.33004e-05	0.0111388	29.2568	0.0322904	0.0148216	0.0547301	1.26959	0.739496	0.693236
ENSG00000235643.1	RP1-69M21.2	17.7882	6.34928e-07	0.002764	83.0679	0.0956874	0.163356	0.0956874	10.8783	7.96031	9.79672
ENSG00000233558.1	RP3-486I3.4	10.2835	2.27373e-05	0.00644783	4.59642	1.65188	1.98676	1.85912	8.70592	8.9917	7.52131
ENSG00000228040.1	RP3-522D1.2	7.27343	0.000197949	0.0216785	13.3899	1.34559	2.8572	1.27221	36.9731	17.5288	17.7979
ENSG00000271895.1	RP4-635E18.8	5.55892	0.000963582	0.0488208	4.33827	3.99074	4.34872	4.39293	31.9479	12.5816	15.3759
ENSG00000230392.1	RP5-1139I1.1	12.994	5.01386e-06	0.00423313	40.4763	0.114011	0.0546107	0.0788699	2.37917	3.55355	3.94104
ENSG00000230841.2	RP5-915N17.3	9.55901	3.62042e-05	0.00849921	8.81994	0.345867	0.382371	0.345867	2.60423	3.7868	3.18424
ENSG00000089169.10	RPH3A	7.08651	0.000231765	0.023656	7.68693	0.00576691	0.0118446	0.00977455	0.0536278	0.0790203	0.071841
ENSG00000220583.1	RPL35P2	7.47705	0.000167312	0.019553	5.02872	5.07984	6.00334	4.86132	39.1004	19.7576	24.2869
ENSG00000140986.7	RPL3L	12.5111	6.41654e-06	0.00423313	11.4994	0.132312	0.095448	0.114826	1.28415	1.49603	1.15651
ENSG00000172426.11	RSPH9	9.23506	4.5029e-05	0.00944686	11.2495	0.0227542	0.0467344	0.0385669	0.427962	0.375122	0.362851
ENSG00000163993.6	S100P	7.01585	0.000246215	0.0240093	6.36324	0.332813	0.307062	0.336801	3.16361	1.65287	1.68955
ENSG00000130561.12	SAG	15.3796	1.66056e-06	0.00365485	15.7382	0.0330702	0.02381	0.0310719	0.460778	0.484043	0.430454
ENSG00000130066.12	SAT1	6.30852	0.000463729	0.0329588	2.58972	16.5726	15.1742	13.3761	50.8198	31.6937	36.3048
ENSG00000166922.4	SCG5	6.45324	0.000405661	0.030745	2.76662	0.960279	1.18259	0.919365	3.2046	2.31761	2.96989
ENSG00000146285.9	SCML4	9.11702	4.88351e-05	0.00979248	23.8861	0.00431996	0.0138678	0.00841292	0.220379	0.138694	0.224915
ENSG00000125775.10	SDCBP2	6.29132	0.000471237	0.0332212	8.89583	0.467055	0.362338	0.288265	6.14659	2.24884	2.50291
ENSG00000110876.8	SELPLG	10.0723	2.59597e-05	0.0069987	7.96521	0.611376	0.641508	0.515776	6.69158	3.88968	3.91878
ENSG00000117601.9	SERPINC1	12.4675	6.56375e-06	0.00423313	26.6467	0.119065	0.132481	0.130048	4.66916	3.10626	2.65784
ENSG00000163536.8	SERPINI1	6.05435	0.000589874	0.0376244	2.25358	2.41131	1.81319	1.93928	4.69986	4.28548	4.83777
ENSG00000063015.15	SEZ6	6.01565	0.000612276	0.0384894	8.2521	0.0311098	0.0770213	0.0343931	0.234243	0.513061	0.380342
ENSG00000118515.7	SGK1	6.73038	0.000315931	0.0267999	3.96341	0.737515	0.67971	0.669252	1.83274	3.23886	3.5406
ENSG00000101049.10	SGK2	8.30554	8.75437e-05	0.0132556	14.0354	0.732706	0.556737	0.625503	4.73991	12.5488	11.9925
ENSG00000088827.8	SIGLEC1	5.56158	0.000960975	0.0488208	5.11733	0.0420275	0.035884	0.0546672	0.142781	0.316002	0.246118
ENSG00000179520.6	SLC17A8	5.97537	0.000636619	0.0390333	12.6671	0.0920036	0.0287824	0.0606939	0.420635	0.687121	1.17175
ENSG00000101194.13	SLC17A9	6.63582	0.000343752	0.0279708	4.84785	0.0814547	0.165317	0.131521	0.560814	0.728873	0.482728
ENSG00000175003.8	SLC22A1	6.13581	0.000545659	0.0361276	4.09472	0.412915	0.294578	0.384971	2.13091	1.18274	1.28086
ENSG00000144671.6	SLC22A14	5.85674	0.000714874	0.0421969	4.11341	0.212656	0.116426	0.230314	0.948877	0.61001	0.690768
ENSG00000142583.13	SLC2A5	9.24584	4.46986e-05	0.00944686	24.584	0.0231621	0.0340771	0.0148044	0.82559	0.516733	0.405089
ENSG00000111181.8	SLC6A12	10.0623	2.61251e-05	0.0069987	4.12434	0.379686	0.365253	0.387917	1.37878	1.82338	1.50226
ENSG00000163817.11	SLC6A20	6.37745	0.000434979	0.0314286	4.35128	0.0837032	0.0476156	0.0934709	0.260466	0.335593	0.355382
ENSG00000124216.3	SNAI1	6.64338	0.000341431	0.0279708	2.50071	1.29253	1.52448	1.4652	3.99446	3.48575	3.22882
ENSG00000263934.2	SNORD3A	9.86883	2.9564e-05	0.00735426	18.6023	3.26814	2.09094	1.51847	65.2238	30.6569	33.8902
ENSG00000265185.2	SNORD3B-1	8.1701	9.69545e-05	0.0140047	116.666	0.210906	0.169268	0.174047	46.031	14.2767	14.9956
ENSG00000262074.3	SNORD3B-2	5.80882	0.000749507	0.0429314	55.3807	0.178718	0.305105	0.0446814	17.4266	5.00412	4.70868
ENSG00000262202.3	SNORD3D	10.0655	2.60717e-05	0.0069987	92.1263	0.572868	0.668762	0.720281	117.747	45.8775	39.4316
ENSG00000174226.4	SNX31	7.80085	0.00012902	0.0161628	6.23017	0.10545	0.0837562	0.0729477	0.465023	0.478411	0.711697
ENSG00000236797.1	SPA17P1	5.82313	0.000738967	0.0427597	38.7395	0.0680107	0.128091	0.132448	9.42131	1.74328	4.047
ENSG00000124664.6	SPDEF	5.81397	0.00074569	0.0429314	8.2185	0.0642415	0.0642415	0.0829431	0.802474	0.716314	0.324804
ENSG00000198711.4	SSBP3-AS1	6.58652	0.000359348	0.0285722	11.8352	0.322715	0.275542	0.193247	5.55504	2.23987	2.3015
ENSG00000165120.3	SSMEM1	6.72641	0.000317049	0.0267999	5.45438	0.10609	0.136974	0.136974	0.85155	0.536389	0.699242
ENSG00000147465.7	STAR	8.88199	5.75563e-05	0.0105498	16.5386	0.0158923	0.0261968	0.00816056	0.261998	0.271858	0.215137
ENSG00000122012.9	SV2C	-9.07862	5.01512e-05	0.00979248	-12.1266	0.0587265	0.0682996	0.0643053	0.00591462	0.00337128	0.00722286
ENSG00000102387.11	TAF7L	9.90114	2.89551e-05	0.00730719	4.72253	0.668551	0.816446	0.604946	3.18296	2.84633	3.83758
ENSG00000162367.7	TAL1	7.06956	0.000235142	0.023656	5.81373	0.186017	0.202985	0.246936	0.775832	1.46599	1.60788
ENSG00000121101.11	TEX14	9.23992	4.48797e-05	0.00944686	3.91663	0.91367	0.924342	0.903792	2.8523	3.83885	4.20162
ENSG00000153495.6	TEX29	6.1575	0.000534526	0.0358736	12.173	0.479272	0.304281	0.170702	6.44513	2.61375	2.71776
ENSG00000091513.10	TF	6.14269	0.000542103	0.0360291	2.3874	0.127693	0.135229	0.127693	0.302654	0.30568	0.324166
ENSG00000042832.7	TG	9.54234	3.66072e-05	0.00849921	4.90824	0.106656	0.145589	0.121016	0.499888	0.672716	0.656811
ENSG00000103534.12	TMC5	-5.94228	0.000657433	0.0397921	-2.61295	0.318863	0.290332	0.270977	0.107382	0.108163	0.121713
ENSG00000088726.11	TMEM40	12.2022	7.54839e-06	0.00426482	24.6069	0.0168069	0.0277045	0.0284867	0.486344	0.682423	0.596697
ENSG00000178297.8	TMPRSS9	8.31069	8.72065e-05	0.0132556	10.9352	0.0426203	0.0378434	0.0754925	0.446086	0.749805	0.472693
ENSG00000120659.10	TNFSF11	6.83406	0.000288312	0.0253554	10.6565	0.021905	0.0100546	0.0371275	0.203699	0.253013	0.191786
ENSG00000102524.7	TNFSF13B	6.28452	0.000474237	0.033298	4.80022	0.0584479	0.0686212	0.0518971	0.213828	0.312082	0.34698
ENSG00000132958.13	TPTE2	8.20326	9.45484e-05	0.0139523	10.7333	0.0261654	0.0253047	0.0537405	0.389009	0.389009	0.289466
ENSG00000177238.9	TRIM72	11.1848	1.32585e-05	0.00513046	11.8696	0.386111	0.329127	0.200328	3.01822	4.30524	3.32242
ENSG00000204815.4	TTC25	-6.87624	0.000277862	0.0248461	-3.09814	1.42879	1.11254	1.16782	0.359469	0.40419	0.432492
ENSG00000212195.1	U3	6.66639	0.000334466	0.0277336	5.83302	0.814119	0.630555	0.814119	3.52047	5.93966	3.99031
ENSG00000182179.6	UBA7	9.34546	4.17722e-05	0.00944648	3.4911	0.809348	0.785311	0.967906	2.68153	3.31066	2.94731
ENSG00000185019.12	UBOX5	6.42864	0.000414925	0.030745	3.76975	1.45627	1.71795	1.68985	9.18008	5.10461	4.79848
ENSG00000119614.2	VSX2	12.6916	5.84533e-06	0.00423313	28.5907	0.0338797	0.0530061	0.0944846	1.67478	1.52239	1.51613
ENSG00000167992.8	VWCE	6.71368	0.000320655	0.0269738	2.99466	1.32992	1.6104	1.3023	5.51162	3.80837	3.55082
ENSG00000162643.8	WDR63	-5.72717	0.00081294	0.0447966	-3.85233	3.06846	2.4053	2.37873	0.421359	0.69704	1.05827
ENSG00000158023.5	WDR66	6.67403	0.000332191	0.0276767	2.21975	0.613263	0.603409	0.562915	1.2377	1.23124	1.49878
ENSG00000173714.7	WFIKKN2	10.8886	1.57592e-05	0.00538068	18.8138	0.156554	0.148379	0.122571	4.0833	2.07239	2.24301
ENSG00000270052.1	WI2-80269A6.1	6.83539	0.000287974	0.0253554	7.02958	0.282663	0.282663	0.233263	2.66261	1.58962	1.52252
ENSG00000178199.9	ZC3H12D	5.69335	0.000840959	0.0459122	3.88948	0.0927134	0.131913	0.0771089	0.283085	0.4764	0.411666
ENSG00000083817.8	ZNF416	-6.956	0.000259255	0.0245488	-2.31565	4.14297	4.16899	4.50735	1.99546	1.73221	1.81148
ENSG00000198440.5	ZNF583	-6.0678	0.000582303	0.0375542	-2.26355	0.926465	0.842638	0.882644	0.424284	0.334656	0.418943
ENSG00000183779.5	ZNF703	6.06109	0.000586067	0.0375704	2.75496	38.8682	53.6329	49.0113	174.159	120.061	101.71
ENSG00000141579.6	ZNF750	-5.83112	0.000733159	0.0427597	-12.709	0.0982809	0.15869	0.183427	0.0296022	0.00740084	0.00624211
ENSG00000223547.5	ZNF844	7.09909	0.000229294	0.023656	4.53877	0.0391668	0.0352817	0.0299796	0.180565	0.134449	0.160334
