## Supplementary material for "KSHV promotes oncogenic FOS to inhibit nuclease AEN and transactivate RGS2 for AKT phosphorylation": Table S5

### Sheet: GSEQ_TF_AP1_UP_DOWN
Table S5. AP1 sensitive genes identified by GSEA from BCBL-1 cells with KSHV lytic infection
NAME	SYMBOL	TITLE	RANK IN GENE LIST	RANK METRIC SCORE	RUNNING ES	CORE ENRICHMENT
row_0	GABARAPL1	GABA type A receptor associated protein like 1 [Source:HGNC Symbol;Acc:HGNC:4068]	12	23.4559	0.0209784	Yes
row_1	CAPN6	calpain 6 [Source:HGNC Symbol;Acc:HGNC:1483]	17	22.0565	0.041232	Yes
row_2	VAT1	vesicle amine transport 1 [Source:HGNC Symbol;Acc:HGNC:16919]	30	21.1982	0.0601075	Yes
row_3	CALCOCO1	calcium binding and coiled-coil domain 1 [Source:HGNC Symbol;Acc:HGNC:29306]	39	20.1805	0.0783246	Yes
row_4	PCDH9	protocadherin 9 [Source:HGNC Symbol;Acc:HGNC:8661]	46	19.331	0.095895	Yes
row_5	TUBB4A	tubulin beta 4A class IVa [Source:HGNC Symbol;Acc:HGNC:20774]	58	18.6301	0.112451	Yes
row_6	EPB41L1	erythrocyte membrane protein band 4.1 like 1 [Source:HGNC Symbol;Acc:HGNC:3378]	101	17.1583	0.125394	Yes
row_7	SEPTIN4	septin 4 [Source:HGNC Symbol;Acc:HGNC:9165]	106	16.9233	0.140867	Yes
row_8	MAPRE3	microtubule associated protein RP/EB family member 3 [Source:HGNC Symbol;Acc:HGNC:6892]	117	16.2962	0.155322	Yes
row_9	MAP1A	microtubule associated protein 1A [Source:HGNC Symbol;Acc:HGNC:6835]	120	16.114	0.170185	Yes
row_10	CLSTN3	calsyntenin 3 [Source:HGNC Symbol;Acc:HGNC:18371]	131	15.8932	0.184265	Yes
row_11	SEC24D	SEC24 homolog D, COPII coat complex component [Source:HGNC Symbol;Acc:HGNC:10706]	216	13.938	0.191171	Yes
row_12	LAMC1	laminin subunit gamma 1 [Source:HGNC Symbol;Acc:HGNC:6492]	262	13.1221	0.200138	Yes
row_13	FBXO2	F-box protein 2 [Source:HGNC Symbol;Acc:HGNC:13581]	264	13.0747	0.212243	Yes
row_14	MARK4	microtubule affinity regulating kinase 4 [Source:HGNC Symbol;Acc:HGNC:13538]	303	12.6024	0.221233	Yes
row_15	VCL	vinculin [Source:HGNC Symbol;Acc:HGNC:12665]	349	12.1167	0.229263	Yes
row_16	RGS2	regulator of G protein signaling 2 [Source:HGNC Symbol;Acc:HGNC:9998]	375	11.8727	0.238513	Yes
row_17	ADAM15	ADAM metallopeptidase domain 15 [Source:HGNC Symbol;Acc:HGNC:193]	534	10.6221	0.23698	Yes
row_18	DIRAS1	DIRAS family GTPase 1 [Source:HGNC Symbol;Acc:HGNC:19127]	555	10.4133	0.245232	Yes
row_19	HSPB8	heat shock protein family B (small) member 8 [Source:HGNC Symbol;Acc:HGNC:30171]	564	10.3703	0.254312	Yes
row_20	SLC4A11	solute carrier family 4 member 11 [Source:HGNC Symbol;Acc:HGNC:16438]	602	10.0358	0.260983	Yes
row_21	GJA1	gap junction protein alpha 1 [Source:HGNC Symbol;Acc:HGNC:4274]	603	10.0144	0.27031	Yes
row_22	TBC1D17	TBC1 domain family member 17 [Source:HGNC Symbol;Acc:HGNC:25699]	614	9.94957	0.278854	Yes
row_23	FAM184A	family with sequence similarity 184 member A [Source:HGNC Symbol;Acc:HGNC:20991]	629	9.88992	0.287052	Yes
row_24	ANK3	ankyrin 3 [Source:HGNC Symbol;Acc:HGNC:494]	632	9.87375	0.296104	Yes
row_25	PPP1R15A	protein phosphatase 1 regulatory subunit 15A [Source:HGNC Symbol;Acc:HGNC:14375]	638	9.83703	0.304904	Yes
row_26	VIT	vitrin [Source:HGNC Symbol;Acc:HGNC:12697]	668	9.65663	0.311801	Yes
row_27	FBXO44	F-box protein 44 [Source:HGNC Symbol;Acc:HGNC:24847]	670	9.65308	0.320719	Yes
row_28	COQ8B	coenzyme Q8B [Source:HGNC Symbol;Acc:HGNC:19041]	720	9.37776	0.32591	Yes
row_29	RB1CC1	RB1 inducible coiled-coil 1 [Source:HGNC Symbol;Acc:HGNC:15574]	731	9.34338	0.333889	Yes
row_30	SLCO5A1	solute carrier organic anion transporter family member 5A1 [Source:HGNC Symbol;Acc:HGNC:19046]	780	9.04906	0.338845	Yes
row_31	ATP6V1B2	ATPase H+ transporting V1 subunit B2 [Source:HGNC Symbol;Acc:HGNC:854]	785	9.02937	0.346966	Yes
row_32	C15orf39	chromosome 15 open reading frame 39 [Source:HGNC Symbol;Acc:HGNC:24497]	817	8.86203	0.352978	Yes
row_33	SDCBP	syndecan binding protein [Source:HGNC Symbol;Acc:HGNC:10662]	840	8.76134	0.359547	Yes
row_34	RAB3D	RAB3D, member RAS oncogene family [Source:HGNC Symbol;Acc:HGNC:9779]	958	8.24038	0.35876	Yes
row_35	VASP	vasodilator stimulated phosphoprotein [Source:HGNC Symbol;Acc:HGNC:12652]	962	8.2264	0.366205	Yes
row_36	EPHB2	EPH receptor B2 [Source:HGNC Symbol;Acc:HGNC:3393]	982	8.1791	0.372448	Yes
row_37	FRMD5	FERM domain containing 5 [Source:HGNC Symbol;Acc:HGNC:28214]	1009	8.09341	0.378106	Yes
row_38	ATP1B1	ATPase Na+/K+ transporting subunit beta 1 [Source:HGNC Symbol;Acc:HGNC:804]	1022	8.0397	0.384726	Yes
row_39	PDGFRB	platelet derived growth factor receptor beta [Source:HGNC Symbol;Acc:HGNC:8804]	1023	8.03909	0.392214	Yes
row_40	PPP1R9B	protein phosphatase 1 regulatory subunit 9B [Source:HGNC Symbol;Acc:HGNC:9298]	1101	7.81164	0.39392	Yes
row_41	MLEC	malectin [Source:HGNC Symbol;Acc:HGNC:28973]	1166	7.57119	0.396343	Yes
row_42	ZFAND5	zinc finger AN1-type containing 5 [Source:HGNC Symbol;Acc:HGNC:13008]	1186	7.49898	0.401954	Yes
row_43	EYA1	EYA transcriptional coactivator and phosphatase 1 [Source:HGNC Symbol;Acc:HGNC:3519]	1200	7.46075	0.407962	Yes
row_44	SV2B	synaptic vesicle glycoprotein 2B [Source:HGNC Symbol;Acc:HGNC:16874]	1224	7.39794	0.413189	Yes
row_45	ETV5	ETS variant transcription factor 5 [Source:HGNC Symbol;Acc:HGNC:3494]	1234	7.37514	0.419407	Yes
row_46	CYTOR	cytoskeleton regulator RNA [Source:HGNC Symbol;Acc:HGNC:28717]	1276	7.23957	0.423185	Yes
row_47	RNF144B	ring finger protein 144B [Source:HGNC Symbol;Acc:HGNC:21578]	1277	7.23905	0.429927	Yes
row_48	SLITRK6	SLIT and NTRK like family member 6 [Source:HGNC Symbol;Acc:HGNC:23503]	1389	6.96069	0.428382	Yes
row_49	EFNA1	ephrin A1 [Source:HGNC Symbol;Acc:HGNC:3221]	1398	6.94379	0.434271	Yes
row_50	ESRRG	estrogen related receptor gamma [Source:HGNC Symbol;Acc:HGNC:3474]	1413	6.89022	0.439676	Yes
row_51	MAP2	microtubule associated protein 2 [Source:HGNC Symbol;Acc:HGNC:6839]	1443	6.78833	0.443901	Yes
row_52	RHBDF1	rhomboid 5 homolog 1 [Source:HGNC Symbol;Acc:HGNC:20561]	1541	6.57981	0.443014	Yes
row_53	TEX19	testis expressed 19 [Source:HGNC Symbol;Acc:HGNC:33802]	1566	6.52518	0.447356	Yes
row_54	CTTNBP2NL	CTTNBP2 N-terminal like [Source:HGNC Symbol;Acc:HGNC:25330]	1592	6.46225	0.451566	Yes
row_55	PLEKHA5	pleckstrin homology domain containing A5 [Source:HGNC Symbol;Acc:HGNC:30036]	1657	6.32488	0.452829	Yes
row_56	COL16A1	collagen type XVI alpha 1 chain [Source:HGNC Symbol;Acc:HGNC:2193]	1681	6.28271	0.457017	Yes
row_57	TTC1	tetratricopeptide repeat domain 1 [Source:HGNC Symbol;Acc:HGNC:12391]	1686	6.27593	0.462573	Yes
row_58	PSME4	proteasome activator subunit 4 [Source:HGNC Symbol;Acc:HGNC:20635]	1704	6.23174	0.467147	Yes
row_59	SMARCA2	SWI/SNF related, matrix associated, actin dependent regulator of chromatin, subfamily a, member 2 [Source:HGNC Symbol;Acc:HGNC:11098]	1746	6.13047	0.469892	Yes
row_60	KDM3A	lysine demethylase 3A [Source:HGNC Symbol;Acc:HGNC:20815]	1840	5.9053	0.468666	Yes
row_61	BACH1	BTB domain and CNC homolog 1 [Source:HGNC Symbol;Acc:HGNC:935]	1848	5.88816	0.473644	Yes
row_62	PLCD1	phospholipase C delta 1 [Source:HGNC Symbol;Acc:HGNC:9060]	1856	5.85649	0.478592	Yes
row_63	HDAC3	histone deacetylase 3 [Source:HGNC Symbol;Acc:HGNC:4854]	1901	5.76704	0.480781	Yes
row_64	PEA15	proliferation and apoptosis adaptor protein 15 [Source:HGNC Symbol;Acc:HGNC:8822]	2011	5.58763	0.478102	Yes
row_65	LMNA	lamin A/C [Source:HGNC Symbol;Acc:HGNC:6636]	2018	5.56571	0.482852	Yes
row_66	TRPV3	transient receptor potential cation channel subfamily V member 3 [Source:HGNC Symbol;Acc:HGNC:18084]	2072	5.46368	0.484108	Yes
row_67	MAP4	microtubule associated protein 4 [Source:HGNC Symbol;Acc:HGNC:6862]	2092	5.43726	0.487798	Yes
row_68	SLC22A18	solute carrier family 22 member 18 [Source:HGNC Symbol;Acc:HGNC:10964]	2100	5.41402	0.492334	Yes
row_69	CSMD3	CUB and Sushi multiple domains 3 [Source:HGNC Symbol;Acc:HGNC:19291]	2305	5.04354	0.482278	No
row_70	PRDM1	PR/SET domain 1 [Source:HGNC Symbol;Acc:HGNC:9346]	2353	4.96019	0.483498	No
row_71	HEPH	hephaestin [Source:HGNC Symbol;Acc:HGNC:4866]	2471	4.74552	0.479456	No
row_72	CAPN12	calpain 12 [Source:HGNC Symbol;Acc:HGNC:13249]	2576	4.56548	0.476187	No
row_73	REXO2	RNA exonuclease 2 [Source:HGNC Symbol;Acc:HGNC:17851]	2766	4.29365	0.466517	No
row_74	ARHGAP32	Rho GTPase activating protein 32 [Source:HGNC Symbol;Acc:HGNC:17399]	2815	4.23034	0.466986	No
row_75	PHLDB3	pleckstrin homology like domain family B member 3 [Source:HGNC Symbol;Acc:HGNC:30499]	2917	4.08367	0.463485	No
row_76	ABHD4	abhydrolase domain containing 4, N-acyl phospholipase B [Source:HGNC Symbol;Acc:HGNC:20154]	3012	3.95213	0.460367	No
row_77	FBXW11	F-box and WD repeat domain containing 11 [Source:HGNC Symbol;Acc:HGNC:13607]	3078	3.86671	0.459268	No
row_78	EML3	EMAP like 3 [Source:HGNC Symbol;Acc:HGNC:26666]	3172	3.69906	0.455987	No
row_79	WDFY3	WD repeat and FYVE domain containing 3 [Source:HGNC Symbol;Acc:HGNC:20751]	3219	3.6485	0.456058	No
row_80	SPRED1	sprouty related EVH1 domain containing 1 [Source:HGNC Symbol;Acc:HGNC:20249]	3243	3.61622	0.457763	No
row_81	PRX	periaxin [Source:HGNC Symbol;Acc:HGNC:13797]	3275	3.56788	0.458844	No
row_82	DTNA	dystrobrevin alpha [Source:HGNC Symbol;Acc:HGNC:3057]	3306	3.52389	0.459956	No
row_83	NECAB3	N-terminal EF-hand calcium binding protein 3 [Source:HGNC Symbol;Acc:HGNC:15851]	3422	3.36678	0.454775	No
row_84	ROCK2	Rho associated coiled-coil containing protein kinase 2 [Source:HGNC Symbol;Acc:HGNC:10252]	3581	3.17178	0.446302	No
row_85	ULK1	unc-51 like autophagy activating kinase 1 [Source:HGNC Symbol;Acc:HGNC:12558]	3851	2.8344	0.429487	No
row_86	AIG1	androgen induced 1 [Source:HGNC Symbol;Acc:HGNC:21607]	3944	2.74004	0.425386	No
row_87	COL7A1	collagen type VII alpha 1 chain [Source:HGNC Symbol;Acc:HGNC:2214]	3998	2.68248	0.424051	No
row_88	IDS	iduronate 2-sulfatase [Source:HGNC Symbol;Acc:HGNC:5389]	4094	2.5741	0.419578	No
row_89	SNCG	synuclein gamma [Source:HGNC Symbol;Acc:HGNC:11141]	4325	2.33826	0.405122	No
row_90	BAZ2A	bromodomain adjacent to zinc finger domain 2A [Source:HGNC Symbol;Acc:HGNC:962]	4496	2.15279	0.394832	No
row_91	EMP1	epithelial membrane protein 1 [Source:HGNC Symbol;Acc:HGNC:3333]	4736	1.88883	0.379306	No
row_92	MIDEAS	mitotic deacetylase associated SANT domain protein [Source:HGNC Symbol;Acc:HGNC:19853]	4782	1.85068	0.377775	No
row_93	EPHA1	EPH receptor A1 [Source:HGNC Symbol;Acc:HGNC:3385]	4870	1.76289	0.373125	No
row_94	PACSIN3	protein kinase C and casein kinase substrate in neurons 3 [Source:HGNC Symbol;Acc:HGNC:8572]	4895	1.73119	0.373002	No
row_95	MMP9	matrix metallopeptidase 9 [Source:HGNC Symbol;Acc:HGNC:7176]	5116	1.52218	0.358509	No
row_96	PITPNC1	phosphatidylinositol transfer protein cytoplasmic 1 [Source:HGNC Symbol;Acc:HGNC:21045]	5143	1.4924	0.358018	No
row_97	PHLDA2	pleckstrin homology like domain family A member 2 [Source:HGNC Symbol;Acc:HGNC:12385]	5171	1.45616	0.357422	No
row_98	PTPRR	protein tyrosine phosphatase receptor type R [Source:HGNC Symbol;Acc:HGNC:9680]	5174	1.45569	0.358633	No
row_99	REEP4	receptor accessory protein 4 [Source:HGNC Symbol;Acc:HGNC:26176]	5222	1.41137	0.356548	No
row_100	UBE2E3	ubiquitin conjugating enzyme E2 E3 [Source:HGNC Symbol;Acc:HGNC:12479]	5235	1.40127	0.356986	No
row_101	YIF1A	Yip1 interacting factor homolog A, membrane trafficking protein [Source:HGNC Symbol;Acc:HGNC:16688]	5271	1.36227	0.355723	No
row_102	DTX2	deltex E3 ubiquitin ligase 2 [Source:HGNC Symbol;Acc:HGNC:15973]	5329	1.3057	0.352817	No
row_103	WDFY3-AS2	WDFY3 antisense RNA 2 [Source:HGNC Symbol;Acc:HGNC:21603]	5363	1.27093	0.351614	No
row_104	TRAPPC3	trafficking protein particle complex 3 [Source:HGNC Symbol;Acc:HGNC:19942]	5418	1.22892	0.348853	No
row_105	SERPINB5	serpin family B member 5 [Source:HGNC Symbol;Acc:HGNC:8949]	5556	1.11467	0.339983	No
row_106	PSMD1	proteasome 26S subunit, non-ATPase 1 [Source:HGNC Symbol;Acc:HGNC:9554]	5625	1.03086	0.336025	No
row_107	PLEKHH3	pleckstrin homology, MyTH4 and FERM domain containing H3 [Source:HGNC Symbol;Acc:HGNC:26105]	5674	0.987839	0.333474	No
row_108	NFRKB	nuclear factor related to kappaB binding protein [Source:HGNC Symbol;Acc:HGNC:7802]	5680	0.98287	0.334028	No
row_109	GADD45A	growth arrest and DNA damage inducible alpha [Source:HGNC Symbol;Acc:HGNC:4095]	5722	0.935432	0.331934	No
row_110	ABCD1	ATP binding cassette subfamily D member 1 [Source:HGNC Symbol;Acc:HGNC:61]	5844	0.823617	0.32395	No
row_111	AP2M1	adaptor related protein complex 2 subunit mu 1 [Source:HGNC Symbol;Acc:HGNC:564]	5903	0.764502	0.320467	No
row_112	VDR	vitamin D receptor [Source:HGNC Symbol;Acc:HGNC:12679]	5907	0.755396	0.320954	No
row_113	FGF11	fibroblast growth factor 11 [Source:HGNC Symbol;Acc:HGNC:3667]	5936	0.737231	0.319615	No
row_114	MET	MET proto-oncogene, receptor tyrosine kinase [Source:HGNC Symbol;Acc:HGNC:7029]	6000	0.687364	0.315699	No
row_115	SEMA3B	semaphorin 3B [Source:HGNC Symbol;Acc:HGNC:10724]	6062	0.636011	0.31188	No
row_116	PRR7	proline rich 7, synaptic [Source:HGNC Symbol;Acc:HGNC:28130]	6072	0.632206	0.311818	No
row_117	LRRFIP2	LRR binding FLII interacting protein 2 [Source:HGNC Symbol;Acc:HGNC:6703]	6102	0.604784	0.310284	No
row_118	PPP2CB	protein phosphatase 2 catalytic subunit beta [Source:HGNC Symbol;Acc:HGNC:9300]	6162	0.561577	0.30654	No
row_119	BLMH	bleomycin hydrolase [Source:HGNC Symbol;Acc:HGNC:1059]	6202	0.522283	0.304206	No
row_120	RIT1	Ras like without CAAX 1 [Source:HGNC Symbol;Acc:HGNC:10023]	6342	0.390208	0.294516	No
row_121	LTBP3	latent transforming growth factor beta binding protein 3 [Source:HGNC Symbol;Acc:HGNC:6716]	6343	0.390116	0.29488	No
row_122	ZNF771	zinc finger protein 771 [Source:HGNC Symbol;Acc:HGNC:29653]	6590	0.194613	0.27727	No
row_123	ZFYVE9	zinc finger FYVE-type containing 9 [Source:HGNC Symbol;Acc:HGNC:6775]	6602	0.185766	0.276647	No
row_124	FAM81A	family with sequence similarity 81 member A [Source:HGNC Symbol;Acc:HGNC:28379]	6625	0.167257	0.275212	No
row_125	ATP6V1C2	ATPase H+ transporting V1 subunit C2 [Source:HGNC Symbol;Acc:HGNC:18264]	6797	0.0240478	0.262867	No
row_126	ZNF207	zinc finger protein 207 [Source:HGNC Symbol;Acc:HGNC:12998]	6867	-0.0252912	0.2579	No
row_127	ITPKC	inositol-trisphosphate 3-kinase C [Source:HGNC Symbol;Acc:HGNC:14897]	6897	-0.0590095	0.255858	No
row_128	CA9	carbonic anhydrase 9 [Source:HGNC Symbol;Acc:HGNC:1383]	6909	-0.0717756	0.255129	No
row_129	RTN3	reticulon 3 [Source:HGNC Symbol;Acc:HGNC:10469]	7027	-0.176229	0.246832	No
row_130	CLDN15	claudin 15 [Source:HGNC Symbol;Acc:HGNC:2036]	7065	-0.199321	0.244341	No
row_131	RAP1GAP2	RAP1 GTPase activating protein 2 [Source:HGNC Symbol;Acc:HGNC:29176]	7119	-0.246837	0.240738	No
row_132	GADD45G	growth arrest and DNA damage inducible gamma [Source:HGNC Symbol;Acc:HGNC:4097]	7244	-0.358477	0.232104	No
row_133	FLNC	filamin C [Source:HGNC Symbol;Acc:HGNC:3756]	7379	-0.503641	0.222882	No
row_134	CMAS	cytidine monophosphate N-acetylneuraminic acid synthetase [Source:HGNC Symbol;Acc:HGNC:18290]	7671	-0.750526	0.202535	No
row_135	TOB1	transducer of ERBB2, 1 [Source:HGNC Symbol;Acc:HGNC:11979]	7768	-0.834423	0.19637	No
row_136	SH3RF2	SH3 domain containing ring finger 2 [Source:HGNC Symbol;Acc:HGNC:26299]	7792	-0.8508	0.195499	No
row_137	GSE1	Gse1 coiled-coil protein [Source:HGNC Symbol;Acc:HGNC:28979]	7943	-0.968859	0.185553	No
row_138	USP2	ubiquitin specific peptidase 2 [Source:HGNC Symbol;Acc:HGNC:12618]	7997	-1.02464	0.182674	No
row_139	PPP2CA	protein phosphatase 2 catalytic subunit alpha [Source:HGNC Symbol;Acc:HGNC:9299]	8057	-1.07599	0.179409	No
row_140	TUBA4A	tubulin alpha 4a [Source:HGNC Symbol;Acc:HGNC:12407]	8079	-1.09875	0.178914	No
row_141	ROM1	retinal outer segment membrane protein 1 [Source:HGNC Symbol;Acc:HGNC:10254]	8160	-1.16713	0.174215	No
row_142	SKIDA1	SKI/DACH domain containing 1 [Source:HGNC Symbol;Acc:HGNC:32697]	8225	-1.22051	0.170723	No
row_143	MPP5	membrane palmitoylated protein 5 [Source:HGNC Symbol;Acc:HGNC:18669]	8236	-1.22757	0.171143	No
row_144	VAPA	VAMP associated protein A [Source:HGNC Symbol;Acc:HGNC:12648]	8244	-1.23335	0.171785	No
row_145	FERMT3	fermitin family member 3 [Source:HGNC Symbol;Acc:HGNC:23151]	8353	-1.32051	0.165205	No
row_146	RIN1	Ras and Rab interactor 1 [Source:HGNC Symbol;Acc:HGNC:18749]	8372	-1.33565	0.165147	No
row_147	CPNE8	copine 8 [Source:HGNC Symbol;Acc:HGNC:23498]	8468	-1.40749	0.159587	No
row_148	HCN3	hyperpolarization activated cyclic nucleotide gated potassium channel 3 [Source:HGNC Symbol;Acc:HGNC:19183]	8516	-1.44319	0.157532	No
row_149	PLEC	plectin [Source:HGNC Symbol;Acc:HGNC:9069]	8544	-1.46289	0.156942	No
row_150	PROSER3	proline and serine rich 3 [Source:HGNC Symbol;Acc:HGNC:25204]	8581	-1.48825	0.155724	No
row_151	LYSMD2	LysM domain containing 2 [Source:HGNC Symbol;Acc:HGNC:28571]	8637	-1.53713	0.153178	No
row_152	BTK	Bruton tyrosine kinase [Source:HGNC Symbol;Acc:HGNC:1133]	8675	-1.56735	0.151962	No
row_153	EPHA2	EPH receptor A2 [Source:HGNC Symbol;Acc:HGNC:3386]	8839	-1.70127	0.141758	No
row_154	S100A5	S100 calcium binding protein A5 [Source:HGNC Symbol;Acc:HGNC:10495]	8916	-1.76262	0.137903	No
row_155	BUD31	BUD31 homolog [Source:HGNC Symbol;Acc:HGNC:29629]	8992	-1.82379	0.134178	No
row_156	FOSL1	FOS like 1, AP-1 transcription factor subunit [Source:HGNC Symbol;Acc:HGNC:13718]	9150	-1.95473	0.124644	No
row_157	ABCF3	ATP binding cassette subfamily F member 3 [Source:HGNC Symbol;Acc:HGNC:72]	9333	-2.12005	0.113456	No
row_158	CNTF	ciliary neurotrophic factor [Source:HGNC Symbol;Acc:HGNC:2169]	9365	-2.1476	0.113214	No
row_159	ARAP2	ArfGAP with RhoGAP domain, ankyrin repeat and PH domain 2 [Source:HGNC Symbol;Acc:HGNC:16924]	9439	-2.20921	0.109992	No
row_160	SLC25A51	solute carrier family 25 member 51 [Source:HGNC Symbol;Acc:HGNC:23323]	9535	-2.30213	0.105266	No
row_161	POLR3E	RNA polymerase III subunit E [Source:HGNC Symbol;Acc:HGNC:30347]	9604	-2.34601	0.102533	No
row_162	FBRS	fibrosin [Source:HGNC Symbol;Acc:HGNC:20442]	9695	-2.42318	0.0982805	No
row_163	POLD4	DNA polymerase delta 4, accessory subunit [Source:HGNC Symbol;Acc:HGNC:14106]	9721	-2.44031	0.0987453	No
row_164	RPS6KA4	ribosomal protein S6 kinase A4 [Source:HGNC Symbol;Acc:HGNC:10433]	9819	-2.51585	0.0940732	No
row_165	SLC35B1	solute carrier family 35 member B1 [Source:HGNC Symbol;Acc:HGNC:20798]	9856	-2.53594	0.0938316	No
row_166	UBALD1	UBA like domain containing 1 [Source:HGNC Symbol;Acc:HGNC:29576]	9915	-2.59415	0.092053	No
row_167	NUAK1	NUAK family kinase 1 [Source:HGNC Symbol;Acc:HGNC:14311]	9944	-2.62658	0.0924743	No
row_168	TYSND1	trypsin domain containing 1 [Source:HGNC Symbol;Acc:HGNC:28531]	10356	-3.00087	0.0655448	No
row_169	CPA6	carboxypeptidase A6 [Source:HGNC Symbol;Acc:HGNC:17245]	10385	-3.03278	0.0663444	No
row_170	CCDC120	coiled-coil domain containing 120 [Source:HGNC Symbol;Acc:HGNC:28910]	10443	-3.08469	0.0650951	No
row_171	DYRK1A	dual specificity tyrosine phosphorylation regulated kinase 1A [Source:HGNC Symbol;Acc:HGNC:3091]	10477	-3.11456	0.0656093	No
row_172	MNT	MAX network transcriptional repressor [Source:HGNC Symbol;Acc:HGNC:7188]	10485	-3.12073	0.0680096	No
row_173	SSH2	slingshot protein phosphatase 2 [Source:HGNC Symbol;Acc:HGNC:30580]	10532	-3.16886	0.0676342	No
row_174	BTG3	BTG anti-proliferation factor 3 [Source:HGNC Symbol;Acc:HGNC:1132]	10621	-3.27554	0.0643206	No
row_175	TIAL1	TIA1 cytotoxic granule associated RNA binding protein like 1 [Source:HGNC Symbol;Acc:HGNC:11804]	10735	-3.3667	0.0592838	No
row_176	TSR1	TSR1 ribosome maturation factor [Source:HGNC Symbol;Acc:HGNC:25542]	10827	-3.46415	0.0559289	No
row_177	SNX10	sorting nexin 10 [Source:HGNC Symbol;Acc:HGNC:14974]	11181	-3.82128	0.0339582	No
row_178	RELA	RELA proto-oncogene, NF-kB subunit [Source:HGNC Symbol;Acc:HGNC:9955]	11261	-3.89736	0.0318746	No
row_179	PKN3	protein kinase N3 [Source:HGNC Symbol;Acc:HGNC:17999]	11300	-3.93783	0.032794	No
row_180	CCDC50	coiled-coil domain containing 50 [Source:HGNC Symbol;Acc:HGNC:18111]	11662	-4.34904	0.0107362	No
row_181	RBBP7	RB binding protein 7, chromatin remodeling factor [Source:HGNC Symbol;Acc:HGNC:9890]	11834	-4.55232	0.00260905	No
row_182	HOXA11	homeobox A11 [Source:HGNC Symbol;Acc:HGNC:5101]	11895	-4.63772	0.00258918	No
row_183	C9orf139	chromosome 9 open reading frame 139 [Source:HGNC Symbol;Acc:HGNC:31426]	11932	-4.68215	0.00434642	No
row_184	IL10	interleukin 10 [Source:HGNC Symbol;Acc:HGNC:5962]	12056	-4.89472	9.5974e-06	No
row_185	SYTL1	synaptotagmin like 1 [Source:HGNC Symbol;Acc:HGNC:15584]	12166	-5.04302	-0.00317658	No
row_186	USP13	ubiquitin specific peptidase 13 [Source:HGNC Symbol;Acc:HGNC:12611]	12240	-5.16314	-0.00364728	No
row_187	CLIC1	chloride intracellular channel 1 [Source:HGNC Symbol;Acc:HGNC:2062]	12311	-5.28698	-0.00378568	No
row_188	RNF34	ring finger protein 34 [Source:HGNC Symbol;Acc:HGNC:17297]	12317	-5.29248	0.000781999	No
row_189	LAMC2	laminin subunit gamma 2 [Source:HGNC Symbol;Acc:HGNC:6493]	12349	-5.34145	0.00351491	No
row_190	XPOT	exportin for tRNA [Source:HGNC Symbol;Acc:HGNC:12826]	12687	-5.96643	-0.0153007	No
row_191	STAT5B	signal transducer and activator of transcription 5B [Source:HGNC Symbol;Acc:HGNC:11367]	12722	-6.05877	-0.0121167	No
row_192	ATXN7L2	ataxin 7 like 2 [Source:HGNC Symbol;Acc:HGNC:28713]	12795	-6.2214	-0.0115294	No
row_193	RHBDD3	rhomboid domain containing 3 [Source:HGNC Symbol;Acc:HGNC:1308]	12886	-6.42483	-0.0120545	No
row_194	EWSR1	EWS RNA binding protein 1 [Source:HGNC Symbol;Acc:HGNC:3508]	13088	-7.0775	-0.0199995	No
row_195	LAPTM5	lysosomal protein transmembrane 5 [Source:HGNC Symbol;Acc:HGNC:29612]	13320	-7.96194	-0.0292903	No
row_196	USP3	ubiquitin specific peptidase 3 [Source:HGNC Symbol;Acc:HGNC:12626]	13579	-9.38657	-0.0392071	No
row_197	PCYT2	phosphate cytidylyltransferase 2, ethanolamine [Source:HGNC Symbol;Acc:HGNC:8756]	13625	-9.77922	-0.0333534	No
row_198	SFN	stratifin [Source:HGNC Symbol;Acc:HGNC:10773]	13626	-9.78862	-0.0242366	No
row_199	MAMDC2	MAM domain containing 2 [Source:HGNC Symbol;Acc:HGNC:23673]	13755	-10.8141	-0.0234218	No
row_200	MYB	MYB proto-oncogene, transcription factor [Source:HGNC Symbol;Acc:HGNC:7545]	13889	-12.6787	-0.0212321	No
row_201	IRAK1	interleukin 1 receptor associated kinase 1 [Source:HGNC Symbol;Acc:HGNC:6112]	13892	-12.7795	-0.00947417	No
row_202	IQSEC1	IQ motif and Sec7 domain ArfGEF 1 [Source:HGNC Symbol;Acc:HGNC:29112]	14020	-20.7329	0.000650981	No
