## Supplementary material for "KSHV promotes oncogenic FOS to inhibit nuclease AEN and transactivate RGS2 for AKT phosphorylation": Table S1

### Sheet: Sheet1
Table S1. KSHV ORF57 host targets in BCBL-1 cells identified by ORF57 CLIP-seq (this study) and ORF57 HITS-CLIP (Sei et al., 2015, PLoS Pathog 11(2): e1004652; doi.org/10.1371/journal.ppat.1004652)
ORF57 CLIP-seq (this study)	ORF57 HITS-CLIP (Sei at al., 2015)
AAMP	AAMP			Genes identified in both studies
ABHD17A	ABHD17A
ADAM15	ADAM15
AKAP8L	AKAP8L
AKIRIN2	AKIRIN2
ALYREF	ALYREF
AP1B1	AP1B1
AP1M1	AP1M1
APEH	APEH
APOBEC3C	APOBEC3C
APRT	APRT
ATP2A2	ATP2A2
B4GALT3	B4GALT3
BAG6	BAG6
BRD2	BRD2
C10orf10	C10orf10
C15orf39	C15orf39
CAMSAP2	CAMSAP2
CAP1	CAP1
CAPRIN1	CAPRIN1
CBX4	CBX4
CBX6	CBX6
CCDC124	CCDC124
CEBPB	CEBPB
CHERP	CHERP
CIAO1	CIAO1
CITED2	CITED2
COASY	COASY
COX5A	COX5A
DAZAP1	DAZAP1
DBNL	DBNL
DDIT4	DDIT4
DDX39A	DDX39A
DHPS	DHPS
DHX9	DHX9
DPP9	DPP9
DUS1L	DUS1L
DYNC1H1	DYNC1H1
EIF4A3	EIF4A3
EIF4G2	EIF4G2
EIF5	EIF5
EMP3	EMP3
ERCC1	ERCC1
FABP5	FABP5
FAM32A	FAM32A
FAM46C	FAM46C
FASN	FASN
FBN1	FBN1
FKBP8	FKBP8
FOS	FOS
FTSJ3	FTSJ3
GADD45A	GADD45A
GPI	GPI
GTF2F1	GTF2F1
GTF3A	GTF3A
GUK1	GUK1
HDLBP	HDLBP
HERPUD1	HERPUD1
HGS	HGS
HIST2H2AC	HIST2H2AC
HK2	HK2
HNRNPA0	HNRNPA0
HNRNPAB	HNRNPAB
HNRNPD	HNRNPD
HNRNPH1	HNRNPH1
HNRNPL	HNRNPL
HNRNPUL1	HNRNPUL1
HSF1	HSF1
HSPD1	HSPD1
IARS	IARS
IFRD1	IFRD1
INSIG1	INSIG1
ITPR1	ITPR1
KHSRP	KHSRP
LDLR	LDLR
LIMD1	LIMD1
LINC00839	LINC00839
LINC00910	LINC00910
LMAN2	LMAN2
LONP1	LONP1
LRPPRC	LRPPRC
MAN1B1	MAN1B1
MAP2K2	MAP2K2
MCM7	MCM7
MFGE8	MFGE8
MLF2	MLF2
MOGS	MOGS
MRPS30	MRPS30
MYO9B	MYO9B
NAMPT	NAMPT
NASP	NASP
NDUFB10	NDUFB10
NDUFV1	NDUFV1
NRD1	NRD1
PABPC4	PABPC4
PDCD11	PDCD11
PDE3A	PDE3A
PDIA4	PDIA4
PEG10	PEG10
PKN1	PKN1
PLCG2	PLCG2
PLK1	PLK1
POLR2E	POLR2E
PPM1L	PPM1L
PPP1R15A	PPP1R15A
PPP6R1	PPP6R1
PRKACA	PRKACA
PRKDC	PRKDC
PRPF40A	PRPF40A
PRRC2A	PRRC2A
PSMA7	PSMA7
PSMB4	PSMB4
PSMC5	PSMC5
PTGES3	PTGES3
PTK2B	PTK2B
RABL6	RABL6
RALY	RALY
RANBP2	RANBP2
RNF125	RNF125
RNU12	RNU12
ROBO1	ROBO1
RRBP1	RRBP1
RRS1	RRS1
RUVBL2	RUVBL2
SAFB2	SAFB2
SCRIB	SCRIB
SDF4	SDF4
SHMT2	SHMT2
SLC16A1	SLC16A1
SMEK2	SMEK2
SMG5	SMG5
SMG6	SMG6
SND1	SND1
SNORD60	SNORD60
SNRNP70	SNRNP70
SNX18	SNX18
SOCS3	SOCS3
SPCS1	SPCS1
SPEN	SPEN
SPRED2	SPRED2
SQSTM1	SQSTM1
SRRM1	SRRM1
SRRM2	SRRM2
SSRP1	SSRP1
STAT2	STAT2
STK17A	STK17A
TLN1	TLN1
TMEM259	TMEM259
TNFSF9	TNFSF9
TNPO2	TNPO2
TRAF7	TRAF7
TRIM25	TRIM25
TSC22D3	TSC22D3
TUBA1C	TUBA1C
TUBB3	TUBB3
UBE2H	UBE2H
UBE2M	UBE2M
UBR5	UBR5
USP53	USP53
VARS	VARS
VPS13B	VPS13B
WDR26	WDR26
WHSC1L1	WHSC1L1
WNK1	WNK1
ZFP36	ZFP36
ZNF394	ZNF394
A2MP1	AACS
AARS	ABCA5
ABC7-42389800N19.1	ABCA7
ABCA13	ABCD3
ABCF2	ABCF1 MIR877
ABHD17AP1	ABTB2
ABHD17AP2	ACACA
ABHD17AP4	ACADM
ABHD17AP6	ACAP2
ABL2	ACAP3
AC002985.3	ACD
AC004057.1	ACIN1
AC004069.2	ACIN1 CDH24
AC004448.5	ACLY
AC004453.8	ACLY KLHL11
AC004943.1	ACOT7
AC004987.9	ACSBG1
AC005523.2	ACTB
AC005540.3	ACTG1
AC005592.2	ACTN4
AC005618.1	ADAM17
AC005682.5	ADAM22
AC005795.1	ADAMTSL4-AS1
AC005884.1	ADAT1
AC006483.1	ADC
AC007131.2	ADCK3
AC007405.4	ADCY7
AC009499.1	ADK
AC010468.1	ADPRHL2
AC010646.3	ADSL
AC010733.5	AEBP2
AC011737.2	AFAP1-AS1
AC012379.1	AFF1
AC016582.2	AFMID
AC016739.2	AFTPH
AC017002.1	AFTPH MIR4434
AC018462.3	AGAP3
AC018738.2	AGFG2
AC018890.6	AGPAT5
AC021224.1	AGPAT6
AC022210.2	AHCTF1
AC022431.1	AHCY
AC073283.4	AHCYL2
AC084082.3	AHDC1
AC089999.1	AHNAK
AC092155.1	AHSA2
AC093388.3	AKAP13
AC103965.1	AKAP2 PALM2-AKAP2
AC105402.4	AKAP8
AC107983.4	ALDH1B1
AC139149.1	AMD1
AC139452.2	AMPD2
ACADVL	AMZ2
ACTBP2	ANAPC2
ACTR2	ANAPC7
ACTR3	ANGPTL4
ADAR	ANKFY1
AES	ANKHD1 ANKHD1-EIF4EBP3
AGBL5	ANKLE2
AGPAT1	ANKRD11
AHSA1	ANKRD17
AIM2	ANKRD30BL
AJ003147.8	ANKRD30BL MIR663B
AJ003147.9	ANKRD46
AJ271736.10	ANKRD50
AKAP6	ANKS1A
AL133458.1	ANKS3
AL162151.3	ANXA2
ALG9-IT1	AP3D1
ANAPC5	AP5Z1
ANP32A	APAF1
ANP32E	APBA3
ANXA1	APC2
ANXA2P2	APH1A
ANXA5	AQP3
AP000442.1	AREL1
AP000620.1	ARF1 MIR3620
AP000688.14	ARFGAP1
AP2B1	ARFGAP1 MIR4326
ARF6	ARFGAP2 PACSIN3 MIR6745
ARHGAP9	ARHGAP11B
ARHGEF7	ARHGAP21
ARMC9	ARHGAP26
ARPC2	ARHGDIA
ATF4P3	ARHGEF11
ATOX1	ARHGEF12
ATP13A1	ARHGEF26
ATP1A1OS	ARIH1
ATP5A1	ARL16
ATP5G2	ARL4C
ATP5J	ARL4D
ATP5J2	ARPC4-TTLL3 TTLL3
ATP5L	ARPC5L
ATP6C	ASAP1
ATP6V1C2	ASB6
BABAM1	ASCC2
BANP	ASF1B
BCAP31	ASL
BCAS4	ASNS
BDNF-AS	ASPH
BOLA2B	ASPM
BTF3	ASXL1
C10orf112	ATAD2
C14orf37	ATAD3B
C16orf91	ATF3
C1orf43	ATF4
C7orf55	ATG101
CA8	ATG16L1
CACYBP	ATG2A
CALM1	ATG4B
CALM2	ATM
CALN1	ATP13A3
CAPNS1	ATP1A1
CARS-AS1	ATP1B1
CASP7	ATP1B2
CATSPER2P1	ATP1B3
CBX3	ATP5J2-PTCD1 ATP5J2
CCDC151	ATP6V0C
CCDC30	ATP6V0C AMDHD2
CCND2	ATP6V0D1
CCT2	ATP6V1E1
CCT5	ATP6V1F
CCT6A	ATP8B2
CCT6P3	ATPIF1
CCZ1	ATRIP
CD59	ATXN1L
CD70	ATXN2
CEBPZ	ATXN2L
CEP128	AUP1
CHCHD2P9	AZI1
CHD3	AZIN2
CHMP1A	B9D2 TGFB1
CHMP2A	BAD
CLIC1	BAG1
CLVS1	BAIAP2
CNBP	BAZ1B
COA1	BAZ2A
COL22A1	BBS9
COMMD1	BCL2L11
COPE	BCR
COX17	BICD1
COX6A1	BICD2
COX6A1P2	BIN3
COX6C	BIRC5
CPA6	BOP1
CROCC	BRAT1
CT45A1	BRD4
CT45A2	BRD9
CT45A3	BREA2
CT45A6	BREA2 ZNF707
CTC-260F20.3	BRF2
CTC-451P13.1	BRIX1
CTC-457E21.9	BRMS1 RIN1
CTD-2287O16.1	BRPF1
CTD-2583A14.8	BSDC1
CTD-2651B20.6	BSG
CTD-2651B20.7	BTAF1
CTD-3214H19.16	BTBD19
CTD-3216D2.5	BTBD2
CTNNA3	BTG1
CTSD	BTG1 C12orf79
CUX1	BUD31
CYBA	BYSL
CYC1	C10orf2
CYCS	C11orf83
DACH2	C11orf96
DAK	C12orf49
DANCR	C12orf51
DBI	C12orf57 PTPN6
DCAF8	C12orf65
DCTN1	C14orf149
DDC8	C16orf59
DDOST	C16orf72
DDX54	C17orf100
DHX15	C17orf59
DPP10	C17orf70
DYNC2H1	C17orf89
EBNA1BP2	C17orf90
EEF1A1P14	C19orf24
EEF1A1P16	C19orf25
EEF1A1P22	C19orf29
EEF1A1P25	C19orf43
EEF1A1P29	C19orf47
EEF1A1P38	C19orf52
EEF1A1P4	C19orf6
EEF1A1P7	C1orf27
EEF1A1P8	C1orf35
EEF1B2P3	C1orf52
EEF1E1	C1S
EFCAB6	C21orf33
EIF2S2	C21orf58
EIF3D	C21orf91
EIF3E	C22orf34
EIF3F	C2orf68
EIF3FP3	C2orf69
EIF3I	C2orf81
EIF3L	C3
EIF4A1P10	C3orf58
EIF4HP1	C6orf106
EIF5AL1	C7orf13
ELAC2	C7orf50
ELF1	C8orf73 NAPRT1
ENY2	C9orf114
EPRS	C9orf86 MIR4292
ERP29	CAAP1
ESRRA	CACTIN
EWSR1	CADM2
EXOSC4	CADPS2
EZH2	CALR
EZR	CALR MIR6515
FABP5P7	CAMSAP3
FAM126B	CAPN15
FAM172A	CARM1
FARSA	CASC3 MIR6866
FBXO31	CASC4
FCGR2B	CCDC109B
FDPS	CCDC130
FGF22	CCDC130 MRI1
FIG4	CCDC134
FKBP1A	CCDC144NL-AS1
FKBP4	CCDC154 CLCN7
FKRP	CCDC71L
FNBP1L	CCDC85B
FRG1	CCDC85C
FRMD5	CCDC90B
FRMD8	CCM2L
GANAB	CCNA2 BBS7
GAPDHP1	CCNF C16orf59
GAPDHP40	CCNL1
GAPVD1	CCNL2
GARS	CCNYL1
GDI2	CCT2 MIR3913-2
GFPT1	CD27-AS1
GHITM	CD2AP
GPR124	CD320
GPX1	CD37
GRB2	CD46
GS1-184P14.2	CD81
GTPBP1	CDC20
GUCY2F	CDC25B
GYPC	CDC34
H2AFV	CDC37
H2AFY	CDC37L1
H2AFZ	CDCA4
H2BFS	CDIPT
H3F3AP4	CDK11B
H3F3AP6	CDK11B CDK11A SLC35E2
HADHA	CDK12
HARS	CDK13
HAX1	CDK19
HCG4P11	CDK2AP2
HDGF	CDK2AP2 PITPNM1
HIF1AN	CDK6
HIST1H2AC	CDKN1A
HIST1H2AE	CDKN2AIP
HIST1H2BA	CDKN2B
HIST1H2BC	CDKN2D KRI1
HIST1H2BI	CDV3
HIST1H2BL	CENPL
HIST1H2BN	CEP131
HIST1H2BO	CEP250
HIST1H3C	CEP350
HIST1H3G	CEP68
HIST1H4A	CEP95
HIST1H4D	CERS6
HIST2H2AB	CGN
HIST2H2BB	CHAC1
HIST2H4A	CHAF1A
HIST4H4	CHAMP1
HLA-DPA1	CHCHD7
HLA-DRB1	CHD2
HLA-F	CHD4
HMG20B	CHD7
HMGB1P5	CHID1
HNRNPA1L2	CHMP4B
HNRNPA1P10	CHRNA5
HNRNPA1P12	CHST11
HNRNPA1P35	CHST12
HNRNPF	CHST2
HNRNPLL	CHTF18
HNRNPR	CILP
HNRNPU-AS1	CIRBP
HSP90AB3P	CIRBP C19orf24
HSPA1L	CIZ1
HSPB1P1	CLASRP
HTT	CLCN7
IK	CLCN7 CCDC154
IL10	CLEC16A
IL6ST	CLK2
IMMT	CLK2P
IQCG	CLK3
ITM2B	CLPTM1
JMJD8	CLPTM1L
JPX	CLTA
KATNAL2	CLUH
KB-1047C11.2	CNNM2
KCNH2	CNNM4
KCTD2	CNP
KIAA1217	COBRA1
KIAA1467	COG8 PDF
KIF24	COLGALT1
KM-PA-2	COPA
KPNA2	COQ10B
KRT18	CORO1A
KTN1	COX7A2L
LA16c-360H6.3	CPD
LARP1B	CPEB4
LARP4	CPSF1
LEFTY1	CPSF1 MIR1234
LIMD1-AS1	CPSF1 MIR1234 MIR6849
LINC00152	CPSF1 MIR939
LINC00324	CPSF3L
LINC00355	CPSF3L MIR6727
LINC00534	CPSF4
LSM4	CPSF6
LY9	CPTP
M6PR	CRACR2B CD151
MAP4K5	CREB3L2
MARS	CREBZF
METTL5	CREG1
MIR3652	CRISPLD2
MIR3676	CROCCP3
MIR4426	CRTC2
MIR4435-1HG	CRY1
MIR4449	CRY2
MIR4461	CSAD
MIR663B	CSDA
MORF4L1	CSNK1D
MRFAP1	CSNK1G2
MTND1P23	CSNK2B LY6G5B
MTND4P12	CSRNP2
MTND5P10	CSTB
MTND5P11	CTD-3080P12.3
MTND6P3	CTDNEP1 GABARAP
MTRNR2L10	CTDP1
MTRNR2L3	CUL9
MTRNR2L6	CXCR4
MTRNR2L9	CYB5R1
MUC1	CYB5R3
MYOM2	CYHR1
MZT2A	CYTH2
MZT2B	CYTH3
NBPF10	DAGLB
NBPF12	DALRD3
NBPF13P	DALRD3 MIR191 MIR425
NDFIP1	DALRD3 MIR425
NDUFA1	DAPK3
NDUFB2-AS1	DBET
NDUFS7	DBNL LINC00957
NFIB	DCAF4
NHP2	DCXR
NME1	DDB1
NOP58	DDHD1
NPIPA1	DDN
NPIPA7	DDTL
NPM1P39	DDX21
NUB1	DDX23
OBSCN	DDX27
OGDH	DDX39B ATP6V1G2-DDX39B
OOEP-AS1	DDX39B SNORD117 ATP6V1G2-DDX39B
OST4	DDX41
OXSR1	DDX42
PAIP2	DDX49
PBX1	DDX5
PCCA	DDX55
PEMT	DEDD2
PES1	DENND1B
PFDN5	DENND1C
PGAM1	DENND4B CRTC2
PHGDH	DEPTOR
PHKB	DERA
PIN1	DESI1
PKD1P1	DGAT1
PKD1P5	DGCR6L
PLCB4	DGCR8
PLXDC1	DGKZ MDK
PMF1	DHDDS HMGN2
POM121	DHX34
POM121B	DIABLO
POM121C	DIAPH1
POM121L2	DIDO1
PPHLN1	DIMT1
PPIAL4G	DIO2
PPIAP29	DIS3L2
PPIAP31	DLG2
PPIAP6	DLGAP1
PPP1CA	DLL4
PPP1R14B	DLX2
PRADC1	DMPK
PRDX4	DMTF1
PRDX6	DMWD
PRMT1	DNAJB1
PRPF19	DNAJC1
PRPS1	DNAJC14
PRRC2C	DNAJC25 DNAJC25-GNG10
PSMA2	DNAJC25-GNG10 DNAJC25
PSMB8	DNAJC30
PSMB9	DNAJC9 MRPS16
PSMC1P5	DNLZ
PSMD4	DNLZ CARD9
PSMD8	DNM2
PTDSS1	DNM2 MIR638
PTMAP2	DNM2 MIR6793
PTPRG	DNMT1
RAB11A	DOCK4
RABAC1	DPM1
RAC1	DPYSL2
RAC2	DR1
RAD21	DST RNU6-71P
RAD51B	DUS3L
RAI14	DUSP1
RANBP1	DUSP5
RANP1	DUX2
RAP1B	DVL2 MIR324
RBM14	E2F4
RGPD2	ECD
RHOA	ECI1
RHOF	EDC4
RN7SK	EDC4 NRN1L
RN7SKP133	EDF1
RN7SKP173	EEF1A1
RN7SKP180	EEF1D
RN7SKP203	EEF1D NAPRT
RN7SKP214	EEF1D NAPRT1
RN7SKP229	EEF2
RN7SKP230	EEF2 SNORD37
RN7SKP255	EEPD1
RN7SKP274	EFCAB14
RN7SKP48	EFHD2
RN7SKP79	EFR3A
RN7SKP80	EGR1
RN7SKP90	EHD1
RN7SL128P	EIF2B2
RN7SL396P	EIF2B4
RN7SL4P	EIF3B
RN7SL665P	EIF3G
RN7SL674P	EIF3J
RN7SL752P	EIF4A1 SNORD10 SNORA67 CD68 SENP3-EIF4A1
RN7SL767P	EIF4A2 SNORD2
RNA5-8SP6	EIF4G1
RNA5SP132	ELOF1
RNA5SP141	ELOVL5
RNA5SP145	EMC6
RNA5SP149	EML4
RNA5SP150	ENO1
RNA5SP161	EP400NL
RNA5SP19	EPB41L4A
RNA5SP199	EPM2AIP1
RNA5SP202	EPOR
RNA5SP21	EPPK1
RNA5SP216	EPS15L1
RNA5SP225	ERBB3
RNA5SP226	ERBB3 PA2G4
RNA5SP242	ERCC3
RNA5SP243	ESYT1
RNA5SP248	ETNK1
RNA5SP250	EXOC3
RNA5SP258	EXOC7
RNA5SP259	EXOC7 MIR6868
RNA5SP263	EXOC8
RNA5SP286	EXOSC6 AARS
RNA5SP298	EXT1
RNA5SP323	EXTL3
RNA5SP336	EYA4
RNA5SP355	FABP12
RNA5SP358	FAF1
RNA5SP359	FAM102A
RNA5SP370	FAM108A1
RNA5SP387	FAM110A
RNA5SP389	FAM120A
RNA5SP429	FAM126A
RNA5SP442	FAM160A1
RNA5SP469	FAM168A
RNA5SP473	FAM173A
RNA5SP500	FAM179B
RNA5SP65	FAM186B
RNA5SP74	FAM189B SCAMP3
RNA5SP85	FAM195B
RNA5SP86	FAM203A
RNASE11	FAM208B
RNF220	FAM219A
RNU1-1	FAM222A
RNU1-11P	FAM222B
RNU1-18P	FAM53B
RNU1-4	FAM53C
RNU1-67P	FAM63B
RNU1-88P	FAM83D
RNU1-89P	FAM91A1
RNU11	FANCA
RNU2-17P	FANCE MIR7111 RPL10A
RNU2-23P	FANCE RPL10A
RNU2-26P	FAR1
RNU2-2P	FAU
RNU2-32P	FBRSL1
RNU2-33P	FBXL12
RNU2-36P	FBXL14
RNU2-37P	FBXL18
RNU2-38P	FBXL6
RNU2-3P	FBXL6 C8ORFK29
RNU2-43P	FBXL6 TMEM249
RNU2-48P	FBXO28
RNU2-57P	FBXO32
RNU2-59P	FBXO46
RNU2-61P	FBXW5
RNU2-68P	FBXW7
RNU2-6P	FBXW9
RNU4-1	FCHO1
RNU4-2	FDXR
RNU4ATAC	FEM1A
RNU5A-1	FGF18
RNU5A-8P	FGFR1OP
RNU5B-1	FGFR1OP2
RNU5D-1	FIBP
RNU5D-2P	FIRRE
RNU5E-1	FLII
RNU5E-4P	FLJ30679
RNU5E-6P	FLNA
RNU5F-1	FLNB
RNU6-1	FLOT1 IER3
RNU6-10P	FLVCR1
RNU6-11P	FN3KRP
RNU6-12P	FNBP1
RNU6-16P	FOSB
RNU6-17P	FOXK2
RNU6-18P	FOXP1
RNU6-2	FRAT2
RNU6-25P	FRG2C FLJ20518
RNU6-29P	FSCN1
RNU6-31P	FUBP3
RNU6-32P	FUS
RNU6-33P	FZD5
RNU6-36P	G6PD
RNU6-37P	GADD45B
RNU6-39P	GADD45GIP1
RNU6-3P	GAK
RNU6-41P	GALK1
RNU6-42P	GALM
RNU6-48P	GALNS
RNU6-5P	GALNT10
RNU6-6P	GATAD2B
RNU6-7	GBA2
RNU6-8	GBF1
RNU6-9	GCAT
RNU6ATAC	GCC1
RNU6ATAC2P	GCDH
RNU7-1	GCH1
RNVU1-1	GCN1L1
RNVU1-10	GCN1L1 MIR4498
RNVU1-13	GDF11
RNVU1-15	GDI1 FAM50A
RNVU1-17	GEMIN4
RNVU1-18	GEMIN7
RNVU1-19	GET4
RNVU1-7	GGA1
RNVU1-9	GGA3
RNY1	GGCT
RNY3P1	GID8
RNY4	GINS2
RNY4P1	GIPC1
RNY4P5	GLG1
RNY5	GLS
RP1-159A19.3	GLT25D1
RP1-292B18.1	GLTSCR2 SNORD23
RP1-292B18.4	GLUD1
RP11-100N21.1	GLUL
RP11-1033A18.1	GMCL1
RP11-10J21.4	GNAI2
RP11-112J1.1	GNAS
RP11-1212A22.1	GNB1L C22orf29
RP11-124N14.3	GNB2
RP11-127B20.3	GNL2
RP11-12M9.3	GNL3
RP11-1415C14.3	GNPTG
RP11-146N23.1	GOLGA2
RP11-151A6.4	GOLGA3
RP11-151F5.2	GOLGA4
RP11-152F13.10	GOLGA8A MIR1233-1 MIR1233-2
RP11-152F13.3	GOLGB1
RP11-152F13.7	GPAA1
RP11-15B17.1	GPATCH2
RP11-169K16.7	GPATCH4
RP11-16F15.1	GPATCH8
RP11-175B9.3	GPC5
RP11-178C3.2	GPN2 GPATCH3
RP11-179G5.1	GPR107
RP11-181C3.1	GPR108 MIR6791
RP11-183G22.1	GPR89A
RP11-197N18.2	GPR89B
RP11-203F10.6	GPS1
RP11-215A21.2	GPX4
RP11-217B1.2	GRIN2D
RP11-219B17.1	GRINA
RP11-231C14.3	GRN
RP11-234A1.1	GRWD1
RP11-254B13.1	GRWD1 GRIN2D
RP11-255H23.4	GSTM3
RP11-264B14.2	GSTM4
RP11-289I10.2	GTF3C1
RP11-296A16.1	GYS1
RP11-296A18.5	GZMM CDC34
RP11-296I10.6	H1FX
RP11-298I3.1	H2AFX
RP11-304L19.5	H2AFX DPAGT1
RP11-313P13.3	H3F3B
RP11-323N12.5	HARS2
RP11-331N16.1	HAUS3
RP11-33N16.3	HAUS8
RP11-344E13.3	HCG27
RP11-345J4.8	HDAC1
RP11-349N19.2	HDAC10 TUBGCP6
RP11-352M15.1	HDGFRP2
RP11-353N4.5	HEATR5B
RP11-37O16.8	HECA
RP11-381N20.1	HECTD4
RP11-384C4.3	HELB
RP11-384C4.7	HELLS
RP11-388M20.6	HERPUD2
RP11-392P7.1	HES1
RP11-393N4.2	HES6
RP11-3P17.4	HEXIM1
RP11-410D17.2	HEY1
RP11-434O22.1	HGH1
RP11-438N16.1	HGS MIR6786
RP11-461O14.1	HGS MRPL12
RP11-464D20.2	HHLA3
RP11-471B22.2	HIP1
RP11-472I20.1	HIP1R
RP11-478C19.2	HIRA
RP11-490G8.1	HLA-A
RP11-490H24.5	HLA-B MIR6891
RP11-492M23.2	HLA-C
RP11-495P10.2	HLA-DPB1
RP11-497H16.8	HLA-E
RP11-507E23.1	HLTF
RP11-50D9.1	HMGB2
RP11-519G16.5	HN1
RP11-543P15.1	HNRNPA1 HNRNPA1P10
RP11-553P9.1	HNRNPA2B1
RP11-556K13.1	HNRNPDL
RP11-561C5.4	HNRNPM
RP11-563D10.1	HNRNPUL2-BSCL2 HNRNPUL2
RP11-570G20.1	HOMER1
RP11-571M6.7	HPDL
RP11-575L7.8	HSP90AA1
RP11-58E21.3	HSP90AB1
RP11-592N21.1	HSP90B1 MIR3652
RP11-613D13.4	HSPA1A
RP11-613M10.8	HSPA1B
RP11-613M5.2	HSPA2
RP11-620J15.2	HSPA4L
RP11-622K12.1	HSPA5
RP11-632C17__A.1	HSPA8
RP11-641D5.1	HSPB1
RP11-645C24.2	HSPB8
RP11-649E7.5	HSPH1
RP11-661A12.5	HTR7P1
RP11-66N24.4	HYOU1
RP11-673C5.1	IBA57
RP11-673C5.2	ICAM3
RP11-680A11.5	ICAM5
RP11-685M7.5	ICT1
RP11-689B22.2	ID1 MIR3193
RP11-734J24.1	ID2
RP11-739N20.2	ID3
RP11-742N3.1	IER2
RP11-75L1.2	IER5
RP11-761N21.2	IER5L
RP11-771F20.1	IFFO1
RP11-777B9.5	IFI30
RP11-783K16.5	IGF2BP3
RP11-795H16.3	IKBKAP
RP11-813I20.2	IKBKB
RP11-83J16.1	IKZF4
RP11-846F4.12	IL21R
RP11-849F2.7	IL6R
RP11-864N7.2	ILF2
RP11-867G23.8	ILF3
RP11-872D17.4	ILK
RP11-887P2.3	IMPA1
RP13-996F3.3	IMPAD1
RP3-337H4.6	IMPDH2
RP3-340B19.2	IMPDH2 QRICH1
RP3-375P9.2	INAFM1
RP3-395M20.12	INCENP
RP3-399L15.3	ING1
RP3-417G15.1	ING5
RP4-561L24.3	INO80B WBP1 INO80B-WBP1
RP4-734P14.4	INTS1
RP4-781K5.2	INTS2
RP4-800G7.1	INTS6
RP5-1029F21.3	INTS8
RP5-827C21.1	IQGAP3
RP5-857K21.11	IRF1
RP5-857K21.7	IRF3
RP5-940J5.6	IRF4
RP5-998N21.10	ISG20L2
RP6-206I17.1	ITGA1 PELO
RPL12P4	ITGA6
RPL12P8	ITPKB
RPL13AP20	ITPR2
RPL13AP25	IVNS1ABP
RPL13AP7	JAG1
RPL14P1	JARID2
RPL15P2	JHDM1D-AS1
RPL21P28	JMJD6
RPL21P39	JTB
RPL23P8	JUN
RPL24P4	JUNB
RPL29P11	JUND
RPL30	KANK2
RPL35P2	KANSL2 SNORA2B
RPL35P5	KCNAB2
RPL36AL	KCNMB3
RPL39	KCNQ5
RPL39P3	KCNV1
RPL3P4	KCTD5
RPL3P7	KDM2A
RPL5P1	KDM4B
RPL5P34	KDM5C
RPL7AP11	KHDRBS1
RPL7AP30	KHSRP MIR3940
RPL7AP66	KIAA0100
RPL7P26	KIAA0664
RPN1	KIAA0907
RPS10L	KIAA0922
RPS10P3	KIAA0930
RPS13	KIAA1033
RPS15A	KIAA1191
RPS19BP1	KIAA1211
RPS24P8	KIAA1468
RPS26P6	KIAA1530
RPS27	KIAA1614
RPS29	KIAA1683
RPS2P4	KIAA1875
RPS2P48	KIAA1919
RPS3AP5	KIAA2026
RPS6KB2	KIF18B
RPS7P1	KIF18B MIR6783
RPS7P10	KIF1B
RPS7P11	KIF1C
RPSAP15	KIF20A
RPSAP54	KIF22
RPSAP9	KIF3B
RUSC1-AS1	KIF3C
S100PBP	KIFC2
SAFB	KLF13
SAMD1	KLF16
SAMSN1	KLHDC4
SAP18	KLHDC4 LOC102724467
SARS	KLHL15
SART1	KLHL21
SART3	KLLN
SC22CB-1E7.1	KMT2C
SCAMP3	KMT2D
SCAND3	KRBA2
SCARNA1	KRI1
SCARNA11	L3HYPDH
SCARNA12	LAMC1
SCARNA13	LARGE
SCARNA14	LASP1
SCARNA15	LDB1
SCARNA18	LENG8
SCARNA22	LETM2
SCARNA3	LGALS1
SCARNA4	LGR4
SCARNA5	LINC00176 PRPF6
SCARNA6	LINC00202-2
SCARNA7	LINC00273
SCARNA8	LINC00536
SCPEP1	LINC00657
SEPT6	LMF2
SERP1	LMNA
SF3B1	LMNB2
SF3B14	LMTK2
SF3B5	LOC100129917
SHF	LOC100130581
SHFM1	LOC100130987 RAD9A
SLAMF7	LOC100271836
SLC25A23	LOC100288152
SLC25A24P1	LOC100506023
SLC25A24P2	LOC100630923 LOC100289561
SLC3A2	LOC100630923 PRKRIP1
SLC9A3R1	LOC100996437
SLPI	LOC101448202
SLX1A-SULT1A3	LOC101928710
SLX1B-SULT1A4	LOC101929181
SMG1P1	LOC101929596
SNHG12	LOC101929698
SNHG8	LOC102659288
SNORA1	LOC102724784
SNORA10	LOC146880
SNORA11B	LOC153684
SNORA13	LOC256021 BTG1
SNORA14A	LOC283922
SNORA14B	LOC401242
SNORA15	LOC440461
SNORA16	LOC441242
SNORA17A	LOC730101
SNORA17B	LOC731789
SNORA18	LOC84856
SNORA19	LOC90784
SNORA20	LOC93622
SNORA21	LPCAT3
SNORA22	LPIN1
SNORA23	LPPR2
SNORA24	LRPAP1
SNORA25	LRRC14
SNORA26	LRRC28 HSP90B2P
SNORA27	LRRC75A-AS1
SNORA28	LSM14A
SNORA2A	LSS
SNORA2B	LTA4H
SNORA3	LUC7L3
SNORA30	LUZP1
SNORA31	MACF1
SNORA32	MAD1L1
SNORA33	MAD1L1 FTSJ2
SNORA34	MAF1
SNORA35	MAF1 KIAA1875
SNORA36A	MAFA
SNORA37	MAFK
SNORA38B	MALAT1
SNORA4	MAN1A1
SNORA40	MAN2A1
SNORA41	MAN2B1
SNORA42	MAN2C1
SNORA44	MAP1S
SNORA45	MAP2K3
SNORA46	MAP3K7
SNORA48	MAPK8IP3
SNORA49	MAPKAPK2
SNORA50	MAPKAPK5
SNORA51	MAPKBP1
SNORA52	MARCHF2
SNORA53	MARCHF6
SNORA54	MARCKSL1
SNORA55	MARK3
SNORA57	MARS2
SNORA58	MAST2
SNORA5A	MAT2A
SNORA5C	MATN1
SNORA6	MAZ
SNORA60	MBD1 CXXC1
SNORA62	MCL1
SNORA63	MCM4
SNORA64	MCM7 MIR106B MIR25 MIR93
SNORA65	MDM2
SNORA66	MDN1
SNORA68	MED13
SNORA69	MED26
SNORA70	MED29
SNORA71A	MEPCE
SNORA71B	MESDC1
SNORA71D	METTL13
SNORA72	METTL19
SNORA73B	MEX3C
SNORA74	MEX3D
SNORA74A	MFSD3
SNORA74B	MGEA5
SNORA75	MIA3
SNORA76	MICA
SNORA77	MICALL2
SNORA78	MIDN
SNORA79	MIF4GD
SNORA7A	MIR1256
SNORA7B	MIR1306 DGCR8 MIR3618
SNORA8	MIR22HG MIR22
SNORA80	MIR3190
SNORA80B	MIR320A
SNORA81	MIR324 DVL2
SNORA84	MIR3648 MIR3687
SNORA9	MIR3648-1 MIR3687-1
SNORD10	MIR425 DALRD3
SNORD100	MIR425 MIR191 DALRD3
SNORD101	MIR4520-2 C17orf100
SNORD102	MIR4651 POR
SNORD103A	MIR4721 TUFM
SNORD103B	MIR5047 DDX5
SNORD104	MIR5047 MIR3064 DDX5
SNORD105	MIR5090 LRWD1
SNORD105B	MIR5095 RAE1
SNORD11	MIR5095 RBM38
SNORD110	MIR548F1 TPR
SNORD111	MIR612
SNORD116-14	MIR637 DAPK3
SNORD116-15	MIR638 DNM2
SNORD116-16	MIR6511B1 PKD1
SNORD116-17	MIR663A LOC284801
SNORD116-18	MIR663A MIR663AHG
SNORD116-19	MIR6802 PPP6R1
SNORD116-2	MIR6851 NOL6
SNORD116-20	MIR7-3HG MIR7-3
SNORD116-21	MIR7109 PISD
SNORD116-23	MIR7111 RPL10A
SNORD116-25	MIR8078
SNORD116-3	MIR937 SCRIB
SNORD116-5	MKI67
SNORD116-6	MKL1
SNORD116-7	MKNK2
SNORD116-8	MKRN3
SNORD116-9	MKRN9P
SNORD117	MLEC
SNORD118	MLLT4
SNORD119	MLXIP
SNORD11B	MOB2
SNORD12	MOCS3
SNORD121A	MON2
SNORD121B	MORC2
SNORD125	MPRIP
SNORD126	MPV17
SNORD127	MRFAP1L1
SNORD12B	MRI1 CCDC130
SNORD12C	MRPL12
SNORD13	MRPL28
SNORD14A	MRPL28 TMEM8A
SNORD14B	MRPL34
SNORD14C	MRPL4
SNORD14E	MRPL41
SNORD15A	MRPL55
SNORD15B	MRTO4
SNORD16	MSL2
SNORD17	MSRB1
SNORD18A	MSX1
SNORD18B	MTA2 EML3
SNORD18C	MTDH
SNORD19	MTHFR
SNORD19B	MTIF2
SNORD1B	MTMR14
SNORD1C	MTRNR2L2 DHFR
SNORD2	MUM1
SNORD20	MUS81
SNORD21	MXD3
SNORD22	MYBBP1A
SNORD23	MYBL1
SNORD24	MYBL2
SNORD25	MYC
SNORD26	MYCL
SNORD27	MYCL1
SNORD28	MYH9
SNORD29	MYH9 MIR6819
SNORD30	MYLIP
SNORD31	MYO18A
SNORD32A	MYO18A TIAF1
SNORD33	MYO1D
SNORD34	NAA10
SNORD35A	NAA50
SNORD35B	NACA
SNORD36A	NACC1
SNORD36B	NADK
SNORD36C	NAGA
SNORD37	NAP1L1
SNORD38A	NAPRT
SNORD38B	NAPRT MROH6
SNORD3A	NAPRT1
SNORD3B-1	NARF
SNORD3B-2	NAT9
SNORD3C	NAV2
SNORD41	NBPF1
SNORD42A	NBPF15
SNORD42B	NBPF20
SNORD43	NBPF20 NBPF9 NBPF10 NBPF25P
SNORD44	NBPF20 NBPF9 NOTCH2NL
SNORD45A	NCAPD2
SNORD45B	NCAPH2
SNORD45C	NCBP1
SNORD46	NCBP2
SNORD47	NCKAP5L
SNORD4A	NCL
SNORD4B	NCLN
SNORD5	NCOR2
SNORD50A	NDOR1
SNORD50B	NDRG1
SNORD51	NDUFA2
SNORD52	NDUFA6
SNORD53	NDUFAF3
SNORD53_SNORD92	NDUFAF7
SNORD54	NDUFB7
SNORD55	NDUFC1
SNORD56	NDUFS1
SNORD57	NEAT1
SNORD58A	NECAP2
SNORD58B	NEK1
SNORD58C	NELFA
SNORD59A	NELFB
SNORD6	NEURL4 GPS2
SNORD61	NF2
SNORD62A	NFKBIB
SNORD62B	NIPA2
SNORD63	NKTR
SNORD66	NLK
SNORD67	NLRC5
SNORD68	NMB
SNORD69	NME3 MRPS34
SNORD7	NOC2L
SNORD70	NOL6
SNORD71	NOM1
SNORD73A	NOP14
SNORD74	NOP14-AS1
SNORD75	NOP2
SNORD76	NOP56 MIR1292 SNORD110
SNORD77	NOP56 SNORD110 MIR1292
SNORD78	NOP56 SNORD56 SNORD110 SNORA51 MIR1292 SNORD86
SNORD8	NOP56 SNORD56 SNORD57 SNORD110 SNORA51 SNORD86
SNORD80	NPEPPS
SNORD81	NPR3
SNORD82	NRBP1 KRTCAP3
SNORD83A	NRBP2
SNORD83B	NRBP2 MIR6845
SNORD84	NRGN
SNORD87	NRN1L EDC4
SNORD88A	NT5C
SNORD88C	NTRK2
SNORD89	NUAK2
SNORD91A	NUBP2
SNORD91B	NUCB1
SNORD92	NUDC
SNORD93	NUDT16L1
SNORD94	NUDT4P1 NUDT4P2 NUDT4
SNORD95	NUMA1
SNORD96A	NUP160
SNORD97	NUP188
SNORD98	NUP210
SNORD99	NUP214
SNRPD1	NUSAP1
SNRPD2	NXF1
SNRPG	NXF1 MIR6514
SON	NXF1 STX5
SORCS2	NXF1 TMEM223 MIR6514
SOX2-OT	NXN
SPATS2L	OAZ1
SRP14	OAZ2
SRSF1	OGFOD2 ARL6IP4
SRSF3	OGG1
SRSF7	OGG1 BRPF1
SSTR5-AS1	ORAI2
ST5	OSBPL3
STARD3NL	OSBPL8
STARD7	OSR2
STEAP1B	OTUD7B
STK24	OXCT1
SUB1	OXLD1
SUCLG1	OXR1
SYNGR2	P4HA1
TAF7	P4HB
TAPSAR1	PABPC1
TARS	PACS2 TEX22
TBC1D12	PACSIN3
TC2N	PANK4
TCIRG1	PAPD5
TECR	PARN
TM4SF2	PCBP1
TMCO1	PCBP2
TMED9	PCDH10
TMEM63A	PCDH17
TP73	PCDHGA1 PCDHGA3 PCDHGA4 PCDHGB1 PCDHGA2
TPI1P3	PCDHGA5 PCDHGA1 PCDHGA3 PCDHGB2 PCDHGA4 PCDHGB1 PCDHGA2
TPR	PCDHGA5 PCDHGA1 PCDHGB3 PCDHGA3 PCDHGB2 PCDHGA4 PCDHGB1 PCDHGA2
TPX2	PCDHGA6 PCDHGA5 PCDHGB4 PCDHGA1 PCDHGB3 PCDHGA3 PCDHGB2 PCDHGA7 PCDHGA4 PCDHGB1 PCDHGA2 PCDHGB6 PCDHGA9 PCDHGA8 PCDHGA11 PCDHGB7 PCDHGA10 PCDHGB5
TRAPPC9	PCDHGA6 PCDHGA5 PCDHGB4 PCDHGA1 PCDHGB3 PCDHGA3 PCDHGB2 PCDHGA7 PCDHGA4 PCDHGB1 PCDHGA2 PCDHGC5 PCDHGC4 PCDHGB6 PCDHGA9 PCDHGA8 PCDHGA12 PCDHGA11 PCDHGB7 PCDHGC3 PCDHGA10 PCDHGB5
TRPV2	PCDHGB2 PCDHGB1 PCDHGA4 PCDHGA5 PCDHGA3 PCDHGA2 PCDHGA1
TRRAP	PCF11
TSNAXIP1	PCID2
TUBB2A	PCMTD2
TUBB2B	PCNA
TUBBP1	PCNT
TXNL4A	PCNXL3
U1	PCOLCE2
U6	PCP4L1
U8	PCYT1A
UBA1	PCYT2
UBE2D3	PCYT2 SIRT7
UBE2Q2P2	PDAP1
UBE2Q2P3	PDCD6
UBXN1	PDE12
UNC45B	PDE4C
UQCR11	PDPK1
USP11	PDPR
USP13	PDZD8
UTRN	PELP1
VAC14	PER1
VAMP4	PEX6
VTRNA1-1	PFKFB3
VTRNA1-2	PFKL
VTRNA1-3	PGPEP1L
VTRNA2-1	PGS1
WASH2P	PHB2
WASH3P	PHB2 SCARNA12
WASH7P	PHF8
WBSCR22	PHLDB3
WDR1	PHPT1
WDR19	PHRF1
WDR43	PI4KA
WI2-3658N16.1	PIEZO1
XPO1	PIGM
XRCC5	PIK3R2
XXbac-BPG248L24.12	PILRB
XXyac-YRM2039.2	PILRB STAG3L5P-PVRIG2P-PILRB
YBX1P10	PILRB STAG3L5P-PVRIG2P-PILRB MIR6840
YBX1P6	PIM3
YWHAB	PIM3 MIR6821
YWHAZP2	PIP5K1C
Z82188.1	PISD
ZNF833P	PITHD1
ZNRD1-AS1	PITPNB MIR3199-1
ZNRF2	PITPNM1 CDK2AP2
	PITRM1
	PKD1
	PKD1 MIR1225
	PKM
	PLAGL2
	PLEC
	PLEKHO2
	PLIN4
	PLIN5
	PLK3
	PLOD1
	PLSCR5
	PLXNA3
	PLXNB2
	PMAIP1
	PMEL
	PMF1-BGLAP PMF1
	PML
	PMM1
	PMM2
	PMPCA
	PMPCB
	PMVK
	PNP
	PNPLA2
	PNPLA7
	PNRC1
	POLA1
	POLD1
	POLD2
	POLE
	POLG
	POLG2 DDX5
	POLR1A
	POLR1C
	POLR1D
	POLR1E
	POLR2A
	POLR2A SLC35G6
	POLR2B
	POLR2C
	POLR2J
	POLR3E
	POLR3H
	POR
	POTEE
	POU2F2
	PPAN-P2RY11 P2RY11
	PPAN-P2RY11 P2RY11 SNORD105B PPAN
	PPFIA1
	PPFIBP1
	PPIA
	PPIL2
	PPM1B
	PPM1D
	PPP1R10
	PPP1R12B
	PPP1R12C
	PPP1R15B
	PPP1R16A
	PPP2R5A
	PPP3CA
	PPP4C
	PPP6R1 MIR6803
	PPRC1
	PPTC7
	PQLC1
	PRCC
	PRKAR2A
	PRKCA
	PRKCI
	PRKCSH
	PRKG1
	PRMT1 ADM5
	PRMT1 C19orf76
	PROSC
	PRPF38A
	PRPF6
	PRPF6 LINC00176
	PRPF8
	PRPF8 RILP
	PRRC2A MIR6832
	PRRC2B
	PRUNE
	PSMD2
	PSME4
	PSTPIP1
	PTBP1
	PTBP1 MIR3187
	PTBP1 MIR4745
	PTCD3
	PTDSS2
	PTEN
	PTMA
	PTMA MIR1244-1 MIR1244-3 MIR1244-2
	PTP4A2
	PTP4A3
	PTPN6
	PTPN6 C12orf57
	PUF60
	PUF60 SCRIB
	PURB
	PVRIG2P STAG3L5P-PVRIG2P-PILRB
	PVRL3
	PVT1
	PXN
	PYCARD-AS1
	PYCRL
	PYURF PIGY
	QPRT
	QRICH1 IMPDH2
	QSOX2
	RAB11B
	RAB11FIP1
	RAB11FIP3
	RAB18
	RAB2A
	RAB35
	RAB3GAP1
	RAB7A
	RABGEF1
	RABL6 MIR4292
	RAC3 LRRC45
	RAD17 MARVELD2
	RAD23A
	RAD23A CALR
	RAD50
	RAD9A
	RAF1
	RANBP3
	RANGRF
	RAP2B
	RASD1
	RASSF5
	RAVER1
	RAVER1 FDX1L
	RAVER1 ICAM3
	RB1CC1
	RBAK RBAK-LOC389458
	RBAK-RBAKDN RBAK
	RBBP6
	RBM10
	RBM12B
	RBM14 RBM14-RBM4
	RBM15B
	RBM17
	RBM22
	RBM28
	RBM42
	RBM45
	RBM6
	RECQL
	RECQL4
	RECQL5
	RELT
	RER1
	RERE
	REXO1
	RFC5
	RFNG
	RFX7
	RGS22
	RHBDL1 RHOT2
	RHOB
	RHOT2
	RHOV
	RIC8A
	RIC8A MIR6743
	RIF1
	RITA1
	RMDN3
	RNASEH1
	RND1
	RNF10
	RNF121
	RNF123
	RNF126
	RNF139-AS1
	RNF149
	RNF168
	RNF181
	RNF19A
	RNF213
	RNF223
	RNF40
	RNPC3
	RNPS1
	RNU5F-1 IARS2
	RNU6-28P MAP1A
	ROCK1
	RPA1
	RPAIN
	RPAP2
	RPL12
	RPL13
	RPL13 SNORD68
	RPL13A SNORD32A SNORD33 SNORD34 SNORD35A RPL13AP5
	RPL13P5 DSTNP2
	RPL18
	RPL18A
	RPL18A SNORA68
	RPL27
	RPL27A SNORA45B SNORA45A
	RPL28 MIR6805
	RPL3 SNORD83A RNU86
	RPL3 SNORD83B
	RPL3 SNORD83B SNORD83A
	RPL32
	RPL36
	RPL41 ZC3H10
	RPL8
	RPL8 MIR6850
	RPLP1
	RPLP2 SNORA52
	RPS11 SNORD35B
	RPS15
	RPS15A ARL6IP1
	RPS16
	RPS19
	RPS2
	RPS2 SNORA10 SNORA64
	RPS2 SNORA64
	RPS20 SNORD54
	RPS25
	RPS28
	RPS6
	RPS6KA1
	RPS6KB1
	RPS9
	RPTOR
	RPUSD1
	RPUSD3
	RRP1
	RRP12
	RRP1B
	RRP7A
	RRP9
	RSBN1L
	RSRP1
	RTBDN
	RTF1
	RTN4
	RUNDC1
	RUNX1
	RUVBL2 MIR6798
	SAC3D1
	SAP30
	SASH1
	SBF1
	SCAF1
	SCAF4
	SCAMP3 CLK2
	SCAMP4
	SCAP
	SCRIB MIR937
	SCRN1
	SDC1
	SEC11C
	SEC13
	SEC16A
	SECISBP2
	SENP3 SENP3-EIF4A1 EIF4A1 SNORA48
	SENP3 SENP3-EIF4A1 TNFSF13 TNFSF12-TNFSF13
	SENP3-EIF4A1 EIF4A1 CD68 SNORA67 SNORD10
	SENP5
	SEPHS2
	SEPTIN4-AS1
	SERBP1
	SERPINB9
	SERTAD2
	SETD5
	SETD6
	SETX
	SF1
	SF3A2
	SF3B2
	SF3B4
	SFPQ
	SFSWAP
	SGPP1
	SGSH
	SGTA
	SH2D3A
	SHARPIN
	SHC4
	SHPK TRPV1
	SIN3B
	SIPA1L3
	SKI
	SLAIN2
	SLC12A2
	SLC12A6
	SLC16A10
	SLC1A5
	SLC20A1
	SLC25A10
	SLC25A19
	SLC25A25
	SLC25A28
	SLC25A3
	SLC25A39
	SLC25A4
	SLC25A44
	SLC25A46
	SLC2A4RG LIME1
	SLC30A1
	SLC30A9
	SLC35A2
	SLC35D1
	SLC35E1
	SLC35E4
	SLC35F5
	SLC37A4
	SLC38A10
	SLC39A14
	SLC39A3
	SLC39A4
	SLC39A7
	SLC41A1
	SLC45A4
	SLC4A1AP
	SLC4A2
	SLC5A6
	SLC7A5
	SLC7A5 MIR6775
	SLC7A5P1
	SLC7A5P2
	SLC7A6OS
	SLC9A1
	SLC9A3R1 MIR3615
	SLC9A3R1 RAB37 MIR3615
	SLMAP
	SMAP2
	SMARCA4
	SMARCA5
	SMARCC1
	SMARCC2
	SMARCD2
	SMC4
	SMCR8
	SMG1
	SMG1P3
	SMPD4
	SMURF2
	SMYD5
	SNAI1
	SNAPC2
	SNAPC4
	SNHG7
	SNHG7 SNORA43 SNORA17
	SNORA39 SNHG11
	SNORA43 SNHG7
	SNORA43 SNORA17 SNHG7
	SNORA57 METTL12
	SNORA61 SNORA44 SNORA16A SNHG12
	SNORA71D SNHG17
	SNORA71E SNHG11
	SNORD105B PPAN PPAN-P2RY11 P2RY11
	SNORD15A RPS3
	SNORD37 EEF2
	SNORD59A ATP5B
	SNORD59A SNORD59B ATP5B
	SNORD83B RPL3
	SNORD84 DDX39B ATP6V1G2-DDX39B
	SNORD88B SNORD88A C19orf48
	SNRNP200
	SNRPD3
	SNX14
	SNX19
	SNX2
	SNX31
	SOCS1
	SOD2
	SOWAHC
	SPAG5
	SPAG9
	SPCS3
	SPG7
	SPPL2B
	SPSB1
	SPSB3
	SPTAN1
	SQLE
	SRCAP SNORA30
	SRF
	SRGAP1
	SRM
	SRRT
	SRRT TRIP6
	SRSF11
	SRSF2 MIR636
	SRSF5
	SRSF9
	SSFA2
	SSSCA1 FAM89B
	SSU72
	SSU72 TMEM240
	ST3GAL1
	STARD3
	STARD3 TCAP
	STAT3
	STK10
	STK11
	STK35
	STRA13
	STT3B
	STUB1
	STX1A
	STX5
	SUCO
	SUDS3
	SUN1
	SUOX
	SUPT5H
	SUPT6H
	SURF2
	SURF6
	SYNGR1
	SYNM
	SYVN1
	SYVN1 MIR6751
	TACC1
	TACC3
	TADA3
	TAF3
	TAF4B
	TAF6
	TAOK3
	TARDBP
	TAS1R1 ZBTB48
	TATDN2
	TBC1D10B
	TBC1D14
	TBC1D24
	TBCC
	TBCD
	TBCD FN3K
	TBL2
	TBRG4 SNORA5A SNORA5C SNORA5B
	TCEB3
	TCOF1
	TCP1
	TCTA
	TDP2
	TEC TXK
	TENM1
	TET3
	TEX261
	TFIP11
	TFRC
	THADA
	THAP2
	THAP3
	THBS1
	THOC2
	THOP1
	THRAP3
	THSD1
	TIAF1 MYO18A
	TICRR
	TIMM10B
	TIMM13 LMNB2
	TIMM44
	TK1
	TLE3
	TM7SF2 VPS51
	TM9SF3
	TM9SF4
	TMC6
	TMED2
	TMED4
	TMEM104
	TMEM110-MUSTN1 TMEM110
	TMEM120B
	TMEM131
	TMEM2
	TMEM208
	TMEM249 FBXL6
	TMEM43
	TMEM64
	TMEM69
	TMEM8A
	TMF1
	TMPRSS9
	TMSB10
	TNFRSF10A
	TNFRSF10B
	TNFRSF10D
	TNKS1BP1
	TNPO2 SNORD41
	TOLLIP
	TOMM20 SNORA14B
	TOMM40
	TOMM40 APOE
	TONSL
	TONSL MIR6893
	TOP1
	TOP1MT
	TOR1B
	TOR4A
	TP73-AS1
	TPI1
	TPI1 USP5
	TPP2
	TPRN
	TPT1
	TRAF4
	TRAP1
	TRAPPC1 KCNAB3
	TRAPPC2L
	TRIAP1
	TRIM2
	TRIM28
	TRIM28 MIR6807
	TRIM37
	TRIM4
	TRIM41
	TRIM52
	TRIM72
	TRIO
	TRIP10
	TRMT2A MIR6816
	TRMT44
	TRMU
	TRNP1
	TROVE2
	TSC1
	TSC2
	TSC22D2
	TSC22D4
	TSEN34
	TSEN54
	TSGA10IP SART1
	TSR1
	TSSC4
	TSTA3
	TTC32
	TTLL4
	TUBA4A
	TUBB
	TUBB4A
	TUBB4B
	TUBGCP2
	TUBGCP6
	TUBGCP6 HDAC10
	TUFT1
	TUFT1 CGN
	TXNDC12 KTI12
	TXNL4B
	TYK2
	TYW1
	U2AF1
	UBA5
	UBALD2
	UBAP2
	UBAP2 SNORD121A
	UBAP2 SNORD121B
	UBC
	UBE2I
	UBE2J2
	UBE2M CHMP2A
	UBE2O
	UBE2S
	UBIAD1
	UBN1
	UBP1
	UBR2
	UBR3
	UBR4
	UBXN4
	UBXN6
	UGGT2
	UGT8
	UHRF1
	ULK1
	UNC119B
	UPF1
	UQCC3
	UQCRC2
	URB1
	USF1 TSTD1
	USP15
	USP18
	USP36
	USP48
	USP49
	USP9X
	UVSSA
	VAMP1
	VAMP5
	VARS2 GTF2H4
	VASP
	VCL
	VCPIP1
	VDAC2
	VGF
	VHL
	VIM
	VPS28
	VPS28 TONSL
	VPS37A
	VPS39
	VPS53
	VWDE
	WDR24 JMJD8
	WDR3
	WDR4
	WDR45B
	WDR55
	WDR59
	WDR6
	WDR74
	WDR74 STX5
	WDR83
	WDR90 FAM195A
	WWP2
	XAB2
	XPO6
	YBX1
	YBX3
	YEATS2
	YTHDF1
	YWHAQ
	ZBED9
	ZBTB11
	ZBTB20
	ZBTB3
	ZBTB39
	ZBTB5
	ZBTB7B
	ZC3H10
	ZC3H10 RPL41
	ZC3H12A
	ZC3H18
	ZC3H3
	ZCCHC8
	ZDHHC5
	ZER1
	ZFC3H1
	ZFP36L1
	ZFP36L2
	ZGPAT
	ZGPAT LIME1
	ZGRF1
	ZKSCAN2
	ZKSCAN5
	ZMAT2 HARS2
	ZMAT3
	ZMIZ2
	ZNF142
	ZNF212
	ZNF251
	ZNF263
	ZNF276
	ZNF281
	ZNF292
	ZNF324
	ZNF324B
	ZNF331
	ZNF34
	ZNF34 RPL8
	ZNF385A
	ZNF398
	ZNF490
	ZNF526
	ZNF574
	ZNF598
	ZNF646
	ZNF687
	ZNF707
	ZNF778
	ZNF791
	ZNHIT2
	ZSWIM8
	ZZEF1
