## Supplementary material for "KSHV promotes oncogenic FOS to inhibit nuclease AEN and transactivate RGS2 for AKT phosphorylation": Table S6

### Sheet: Sheet1
Table S6. Oligonucleotides used in the study
RT-PCR	Target	Genome	Position	Orientation	Sequence
oBAH54	FOS	hg19	chr14:75745676-75745697	Forward	AACCGCCACGATGATGTTCTCG
oBAH55	FOS	hg19	chr14:75746635-75746613	Backward	GCAGTGACCGTGGGAATGAAGTT
oBAH59	FOS	hg19	chr14:75745771-75745790	Forward	ACTACCACTCACCCGCAGAC
oBAH60	FOS	hg19	chr14:75747798-75747779	Backward	AGTCATCAAAGGGCTCGGTC
oBAH150	FOS	hg19	chr14:75280579-75280559	Backward	TCTTCTTCTTCTGGAGATAAC
oBAH233	LY9	hg19	chr1:160769686-160769705	Forward	GCACGTCCCAAAGAAAATGT
oBAH234	LY9	hg19	chr1:160783605-160783586	Backward	TTCGGGAGACGGTAAGAATG
oBAH239	PMF1	hg19	chr1:156182816-156182835	Forward	GCAAGTAGCGCCAATCTAGG
oBAH240	PMF1	hg19	chr1: 1562202161-156202143	Backward	GCAGGCTGCAACTGGTAGA
oBAH245	RBL1	hg19	chr20:35632264-35632245	Backward	TGCTCCACCACTCTCTCCTT
oBAH246	RBL1	hg19	chr20:35627275-35627294	Forward	CTCGCTTCTTGGTTCTCTGC
DNA-protein pulldown
oBAH160	AP-1 consensus	N/A	N/A		B-CGCTTGATGAGTCAGCCGGAA
oBAH161	AP-1 consensus	N/A	N/A		TTCCGGCTGACTCATCAAGCG
oBAH162	FOS-binding site A	hg19	chr1:192808038-192808058	Forward	B-ACAAGAATGACTCATGAGGAA
oBAH163	FOS-binding site A	hg19	chr1:192808058-192808038	Backward	TTCCTCATGAGTCATTCTTGT
oBAH167	FOS-binding site B	hg19	chr1:192808460-192808480	Forward	B-TGTCGAATGAGTCCTACAGCA
oBAH168	FOS-binding site B	hg19	chr1:192808480-192808460	Backward	TGCTGTAGGACTCATTCGACA
oBAH169	FOS-binding site C	hg19	chr1:192808913-192808934	Forward	B-CGGGCGCTGACCCATCCCCGTG
oBAH170	FOS-binding site C	hg19	chr1:192808934-192808913	Backward	CACGGGGATGGGTCAGCGCCCG
oHBL56	SP1-binding site	N/A	N/A		B-ATTCGATCGGGGCGGGGCGAGC
oHBL57	SP1-binding site	N/A	N/A		GCTCGCCCCGCCCCGATCGAAT
					* B, biotinylated
RNA-protein pulldown
oBAH108	WT ORF57 BS of FOS RNA	FOS mRNA (NM_005252.4)	177-199	Forward	B-rArG rArCrU rArCrG rArGrG rCrGrU rCrArU rCrCrU rCTT
oBAH109	WT ORF57 BS of FOS RNA	FOS mRNA (NM_005252.4)	190-212	Forward	B-rCrGrUrCrArUrCrCrUrCrCrCrGrCrUrGrCrArGrCrArGrCTT
oBAH110	WT ORF57 BS of FOS RNA	FOS mRNA (NM_005252.4)	204-226	Forward	B-rUrG rCrUrG rCrArG rCrArG rCrGrC rGrUrC rCrCrC rGrGTT
oBAH111	WT ORF57 BS of FOS RNA	FOS mRNA (NM_005252.4)	217-237	Forward	B-rCrC rCrCrG rGrCrC rGrGrG rGrArU rArGrC rCrUrC rUTT
oBAH156	MT ORF57 BS of FOS RNA	FOS mRNA (NM_005252.4)	217-226 (hybrid)	Forward	B-rGrCrUrUrCrUrGrArCrGrArArUrCrCrCrCrGrGrCrCrGrGTT
oNP41	KSHV vIL6	KSHV U75698	17498-17476	Backward	B-rGrCrUrUrCrUrGrArCrGrArArGrArCrCrUrUrArGrGrArU
oNP42	KSHV vIL6	KSHV U75698	17483-17459	Backward	B-rCrUrUrArGrGrArUrGrGrGrArCrArUrArCrArGrGrArArGrArG
					* B, biotinylated
Northern blotting
oBAH55	FOS	hg19	chr14:75746635-75746613	Backward	GCAGTGACCGTGGGAATGAAGTT
oZMZ270	GAPDH	hg19	chr12:6646554-6646533	Backward	TGAGTCCTTCCACGATACCAAA
Plasmid construction
oBAH137	pBAH4	pCMV6-entry	834-856	Forward	CAACGGGACTTTCCAAAATGTCG
oBAH138	pBAH4	FOS mRNA (NM_005252.4)	201-232 (mutant)	Forward	CGCGCTTCTGACGAATCCCCGGCCGGGGATAGC
oBAH139	pBAH4	FOS mRNA (NM_005252.4)	218-186 (mutant)	Backward	GGATTCGTCAGAAGCGCGGGAGGATGACGCCTC
oBAH141	pBAH4	FOS mRNA (NM_005252.4)	1119-1102	Backward	GCTCCAGCTCTGTGGCCA
oBAH173	pBAH8, pBAH9	hg19	chr1:192807639-192807662	Forward	TGCATCCCCGGGCACAATAAAGTCCACAACTGTTGT
oBAH174	pBAH8	hg19	chr1:192809138-192809116	Backward	AGATCATGCAAGCTTCACTGCCTGCGCTCTTGTCCATG
oBAH183	pBAH9	N/A	mutant	N/A	GGCTCGAGGGCTTTGCGA
oBAH184	pBAH9	N/A	mutant	N/A	ATGAGTCCTGAGGAAATCCTGACTCC
oBAH186	pBAH9	N/A	mutant	N/A	CTCAGGACTCATTCTTGTTGAGTTAG
